# Mapping the Molecular Landscape of Thyroid Neoplasms: A Comprehensive Proteomic and Phosphoproteomic Analysis Across Tumors of Follicular Origin

**DOI:** 10.1101/2024.11.06.622203

**Authors:** Jonas Bossart, Kiarash Tajbakhsh, Olga Stanowska, Achim Weber, Robert Zboray, Aurel Perren, Marija Buljan

**Author notes:** Corresponding authors: Marija Buljan, Aurel Perren, Robert Zboray.

## Abstract

Thyroid nodules are a widespread phenomenon, with follicular cell-derived thyroid tumors being the most prevalent type of endocrine tumor, spanning from benign through low grade malignant to aggressive neoplasms with dismal prognosis. In clinical practice, histopathological criteria are primarily used to determine malignancy and aggressiveness. Therefore, accurate classification may result in surgical procedures for diagnostic reasons, associated with an imbalanced risk/benefit ratio. In recent years, the use of integrated proteomic approaches has proven valuable in expanding the molecular understanding of thyroid neoplasms, with implications in classification, yet remains understudied in divergent thyroid nodules. Here we show the delineation of subtype-specific and malignancy-dependent molecular characteristics through integrative proteomic and phosphoproteomic analysis of 53 human thyroid tissues, encompassing five frequent benign and malignant tumors. We found that the (phospho)-proteomic profiles enable a clear stratification of malignant and benign thyroid tissues. The method also performs well in delineating follicular adenoma (FA) and follicular thyroid carcinoma (FTC) samples. Beside the dysregulation of cell cycle control, apoptosis, and metabolic reprogramming associated with tumor development and malignancy, we further report increased alterations within the well-established oncogenic RAS/BRAF/MAPK and AKT/MTOR signaling pathways, which, contrary to the prevailing paradigm, did not clearly differentiate between FTC and papillary thyroid carcinoma (PTC). In addition, activities of ATM, PLK2-3, and GRK5-6 kinases were predicted to be strongly upregulated in malignant subtypes. Together, this study provides an in-depth insight into molecular changes in different thyroid tumor subtypes. These findings highlight the potential of integrated proteomic approaches to refine our understanding of complex diseases like cancer. As such, they offer a pathway to more precise diagnostic and personalized treatment strategies.
