## Supplementary material for "Mapping the Molecular Landscape of Thyroid Neoplasms: A Comprehensive Proteomic and Phosphoproteomic Analysis Across Tumors of Follicular Origin": Table S1

### Sheet: Sheet1
Tube ID	Sample Name	Group	Name in Analysis	Origin	Measurement	Batch	IHC RAS Q61R	IHC BRAF V600	Reccurence	Gender	Age
o28651/1	Norm_1	Healthy	Ctrl_1	BE	1	1			Not applicable	F	80
o28651/2	Norm_2	Healthy	Ctrl_2	BE	1	1			Not applicable	F	70
o28651/3	Norm_3	Healthy	Ctrl_3	BE	1	1			Not applicable	F	42
o28651/4	Norm_4	Healthy	Ctrl_4	BE	1	1			Not applicable	F	39
o28651/5	Norm_5	Healthy	Ctrl_5	BE	1	1			Not applicable	F	84
o28651/6	Norm_6	Healthy	Ctrl_6	BE	1	1			Not applicable	F	68
o28651/7	TNM_pT0_1	FA	FA_1	BE	1	1				F	59
o28651/8	TNM_pT0_2	FA	FA_2	BE	1	1				F	72
o28651/9	TNM_pT0_3	FA	FA_3	BE	1	1				F	80
o28651/10	TNM_pT0_4	FA	FA_4	BE	1	1				F	70
o28651/11	TNM_pT0_5	FA	FA_5	BE	1	1				F	80
o28651/12	TNM_pT2_1	FTC	FTC_1	BE	1	1				F	39
o28651/13	TNM_pT2_2	FTC	FTC_2	BE	1	1				F	84
o28651/14	TNM_pT2_3	PTC	PTC_1	BE	1	1				F	80
o28651/15	TNM_pT2_4	PTC	PTC_2	BE	1	1		TRUE		F	31
o28651/16	TNM_pT1_1	PTC	PTC_3	BE	1	1		TRUE		F	46
o28651/17	TNM_pT3_2	PTC	PTC_4	BE	1	1		TRUE		F	80
o28651/18	TNM_pT3_3	PTC	PTC_5	BE	1	1		TRUE		F	33
o28651/19	TNM_pT3_4	PTC	PTC_6	BE	1	1		TRUE		F	46
32981/1	OA_1	OA	OA_1	BE	2	2				F	44
32981/2	OA_2	OA	OA_2	BE	2	2				F	68
32981/3	OA_3	OA	OA_3	BE	2	2				F	53
32981/4	FA_6	FA	FA_6	BE	2	2				F	36
32981/5	FA_7	FA	FA_7	BE	2	2				F	77
32981/6	FA_8	FA	FA_8	BE	2	2	TRUE			M	28
32981/7	PDTC_1	PDTC	PDTC_1	BE	2	2				F	59
32981/8	PDTC_2	PDTC	PDTC_2	BE	2	2				M	66
32981/9	PDTC_3	PDTC	PDTC_3	BE	2	2	TRUE		TRUE	M	46
32981/10	PDTC_4	PDTC	PDTC_4	BE	2	2				F	66
32981/11	PDTC_5	PDTC	PDTC_5	BE	2	2			TRUE	M	85
32981/12	PTC_7	PTC	PTC_7	BE	2	2				F	35
32981/13	PTC_8	PTC	PTC_8	BE	2	2		TRUE		F	37
32981/14	PTC_9	PTC	PTC_9	BE	2	2				F	66
32981/15	PTC_10	PTC	PTC_10	BE	2	2				F	45
32981/16	PTC_11	PTC	PTC_11	BE	2	2		TRUE		F	41
32981/17	PTC_12	PTC	PTC_12	BE	2	2		TRUE		F	48
32981/18	PTC_13	PTC	PTC_13	BE	2	2				F	37
32981/19	PTC_14	PTC	PTC_14	BE	2	2		TRUE		F	27
32981/20	PTC_15	PTC	PTC_15	BE	2	2		TRUE		F	37
32981/21	PTC_16	PTC	PTC_16	BE	2	2		TRUE		F	71
32981/22	TNM_pT2_1_BIOREP	FTC, replicate	FTC_1_rep	BE	2	2				F	39
32981/23	TNM_pT2_2_BIOREP	FTC, replicate	FTC_2_rep	BE	2	2				F	84
32981/24	FTC_3	FTC	FTC_3	ZH	2	3			Unknown	Unknown	Unknown
32981/25	FTC_4	FTC	FTC_4	ZH	2	3			Unknown	Unknown	Unknown
32981/26	FTC_5	FTC	FTC_5	ZH	2	3			Unknown	Unknown	Unknown
32981/27	FTC_6	FTC	FTC_6	ZH	2	3			Unknown	Unknown	Unknown
32981/28	FTC_7	FTC	FTC_7	ZH	2	3			Unknown	Unknown	Unknown
32981/29	PDTC_6	PDTC	PDTC_6	ZH	2	3			Unknown	Unknown	Unknown
32981/30	PDTC_7	PDTC	PDTC_7	ZH	2	3			Unknown	Unknown	Unknown
32981/31	PDTC_8	PDTC	PDTC_8	ZH	2	3			Unknown	Unknown	Unknown
32981/32	OA_4	OA	OA_4	ZH	2	3			Unknown	Unknown	Unknown
32981/33	OA_5	OA	OA_5	ZH	2	3			Unknown	Unknown	Unknown
32981/34	OA_6	OA	OA_6	ZH	2	3			Unknown	Unknown	Unknown
32981/35	OA_7	OA	OA_7	ZH	2	3			Unknown	Unknown	Unknown
32981/36	OA_8	OA	OA_8	ZH	2	3			Unknown	Unknown	Unknown
