## Supplementary material for "Mapping the Molecular Landscape of Thyroid Neoplasms: A Comprehensive Proteomic and Phosphoproteomic Analysis Across Tumors of Follicular Origin": Table S4

### Sheet: DESCRIPTION
Column Name	Meaning
Source	Pathway database
Term	Pathway name
x_ES	Enrichment score for the term
x_NES	Normalized enrichment score for the term
x_NOM p-val	Nominal p-values
x_FDR q-val	Benjamini-Hochberg corrected p-values
x_FWER p-val	Familywise-error rate p-values
x_Tag %	Percent of gene set before running enrichment peak (ES)
x_Gene %	Percent of gene list before running enrichment peak (ES)
x_Lead_genes	Leading edge genes (gene hits before running enrichment peak)
with x =	Meaning
FA	Follicular Adenoma vs. Healthy
OA	Oncocytic Adenoma vd. Healthy
FTC	Follicular Thyroid Carcinoma vs. Healthy
PTC	Papillary Thyroid Carcinoma vs. Healthy
PDTC	Poorly Differentiated Thyroid Carcinoma vs. Healthy
FTC_FA	Follicular Thyroid Carcinoma vs. Follicular Adenoma

### Sheet: Data
Source	Term	FA_ES	FA_NES	FA_NOM p-val	FA_FDR q-val	FA_FWER p-val	FA_Tag %	FA_Gene %	FA_Lead_genes	OA_ES	OA_NES	OA_NOM p-val	OA_FDR q-val	OA_FWER p-val	OA_Tag %	OA_Gene %	OA_Lead_genes	FTC_ES	FTC_NES	FTC_NOM p-val	FTC_FDR q-val	FTC_FWER p-val	FTC_Tag %	FTC_Gene %	FTC_Lead_genes	PTC_ES	PTC_NES	PTC_NOM p-val	PTC_FDR q-val	PTC_FWER p-val	PTC_Tag %	PTC_Gene %	PTC_Lead_genes	PDTC_ES	PDTC_NES	PDTC_NOM p-val	PDTC_FDR q-val	PDTC_FWER p-val	PDTC_Tag %	PDTC_Gene %	PDTC_Lead_genes	FTC_FA_ES	FTC_FA_NES	FTC_FA_NOM p-val	FTC_FA_FDR q-val	FTC_FA_FWER p-val	FTC_FA_Tag %	FTC_FA_Gene %	FTC_FA_Lead_genes
MSigDB_Hallmark_2020	Adipogenesis	0.586383	1.15521	0.192575	1	1	18/107	14.25%	DBT;GPX4;UQCR10;TST;BCKDHA;FAH;SCP2;ACADS;IDH3A;GBE1;COL4A1;SLC25A1;ECHS1;EPHX2;MDH2;AK2;MCCC1;POR	0.532761	1.61387	0.00321027	0.035276	0.086	45/107	18.07%	NDUFA5;BCKDHA;GHITM;DBT;UQCR10;IDH3G;GPX4;MCCC1;IDH3A;COX7B;TST;CS;ACADM;HIBCH;SLC25A1;EPHX2;AIFM1;SDHB;UQCRC1;MDH2;COL4A1;GRPEL1;ATP5PO;HADH;FAH;SCP2;CPT2;DECR1;DLAT;SLC27A1;ETFB;CRAT;JAGN1;ACO2;ECHS1;IMMT;GBE1;PTCD3;CYC1;MTCH2;AK2;ACADL;PREB;NDUFAB1;ABCB8	-0.522089	-1.63018	0	0.0316495	0.053	37/107	20.75%	FABP4;SOD1;ACADL;SLC25A10;ABCB8;GRPEL1;CAVIN2;ITIH5;CMBL;COQ9;SULT1A1;CAVIN1;ALDH2;CAT;QDPR;REEP5;CD36;COL15A1;PGM1;C3;SLC27A1;COX7B;MYLK;STOM;DHRS7;GPHN;RTN3;ALDOA;MRPL15;IDH3G;MTARC2;ACOX1;GPX3;YWHAG;UQCRQ;APOE;CYC1	-0.368563	-1.1744	0.121107	0.37735	0.894	23/107	12.80%	CD36;FABP4;RTN3;CAVIN2;STOM;ITIH5;CAVIN1;ALDH2;ABCB8;GPX3;CAT;MTARC2;REEP5;SOD1;DHRS7;ALDOA;COL15A1;C3;QDPR;DDT;COQ9;SULT1A1;RETSAT	-0.551032	-1.43935	0.00557103	0.122639	0.508	16/107	10.08%	CD36;CAVIN2;RTN3;FABP4;CAVIN1;STOM;C3;COL15A1;ITIH5;CAT;GPX3;SOD1;APOE;QDPR;COX7B;REEP5	-0.722664	-2.03625	0	0	0	28/107	10.39%	ACADL;FABP4;SOD1;SULT1A1;ITIH5;CMBL;TST;FAH;GPX4;ACADS;GRPEL1;CPT2;MYLK;SCP2;ALDH2;GBE1;CD36;IDH3A;MDH2;POR;CAT;SLC27A1;COQ9;ECHS1;ABCB8;QDPR;IDH3G;CYC1
MSigDB_Hallmark_2020	Allograft Rejection	0.743513	1.31898	0.0606061	0.842939	0.829	8/39	11.85%	EIF3D;EIF3J;CD47;CD74;TPD52;STAT1;AARS1;TAP1	0.353164	0.926289	0.567063	1	1	4/39	14.76%	MTIF2;MRPL3;EIF3J;EIF3D	0.489952	1.18724	0.1984	0.356126	0.989	9/39	19.49%	PTPN6;CD74;TAP1;EIF3D;CD47;EIF3A;EIF3J;RARS1;CSK	0.77144	1.89701	0	0	0	15/39	10.91%	ICAM1;TAP1;TIMP1;CD74;EIF3D;PSMB10;TAPBP;STAT1;PTPN6;CSK;ITGB2;ABI1;CTSS;CD47;LY75	0.371878	0.918927	0.595174	0.707996	1	5/39	8.70%	EIF3D;ABI1;MTIF2;AARS1;PTPN6	0.250258	0.515742	1	0.998419	1	9/39	22.20%	PTPN6;EIF3A;TIMP1;B2M;HLA-DRA;ABI1;ITGB2;CSK;ABCE1
MSigDB_Hallmark_2020	Androgen Response	0.43128	0.742229	0.883263	0.996015	1	6/32	10.00%	PDLIM5;RPS6KA3;DBI;SPCS3;STEAP4;TPD52	-0.395331	-1.02275	0.382488	0.491551	0.999	11/32	22.80%	AKAP12;H1-0;MYL12A;XRCC5;ACTN1;XRCC6;AZGP1;SORD;STEAP4;B2M;RRP12	0.433872	1.00397	0.475793	0.615313	1	6/32	12.09%	PDLIM5;SPCS3;RPS6KA3;ADRM1;DBI;SEC24D	-0.446886	-1.14363	0.236979	0.36543	0.923	9/32	15.31%	IQGAP2;SORD;H1-0;AZGP1;MYL12A;RAB4A;NDRG1;RRP12;STEAP4	-0.40648	-0.90512	0.609477	0.772659	1	9/32	15.91%	AKAP12;AZGP1;MYL12A;B2M;ACTN1;SORD;NDRG1;STEAP4;H1-0	-0.425214	-0.970717	0.501718	0.670719	0.993	2/32	4.80%	STEAP4;AZGP1
MSigDB_Hallmark_2020	Apical Junction	-0.539054	-1.15349	0.25	1	0.819	14/49	14.57%	CD34;EPB41L2;ITGA3;CDH1;EXOC4;ACTN1;VCAN;MYL9;GNAI2;STX4;MYH10;MAPK14;YWHAH;RRAS	-0.58036	-1.60287	0.00241546	0.0599384	0.169	23/49	21.85%	MYL9;RRAS;CD34;GNAI2;EPB41L2;MAPK14;FSCN1;ACTG1;ITGA3;VCAN;CAP1;MYH9;VCL;STX4;ITGB1;ACTN1;PFN1;PARVA;TGFBI;MSN;RSU1;ARPC2;CTNNA1	-0.386925	-1.04439	0.349862	0.484796	0.989	15/49	21.18%	CD34;EPB41L2;FSCN1;STX4;YWHAH;VASP;ITGB4;PARVA;MYL9;ACTN4;RRAS;ACTN1;GNAI2;ACTG1;VCL	-0.336491	-0.946581	0.563422	0.58065	1	10/49	12.91%	CD34;MYL9;FSCN1;STX4;CDH1;RSU1;ACTN4;CTNNA1;PARVA;ITGB1	-0.681961	-1.60222	0.00469484	0.0212253	0.09	21/49	18.15%	CD34;MYL9;FSCN1;VCL;ITGB1;RSU1;GNAI2;PARVA;ACTN4;EPB41L2;ACTN1;ACTG1;RRAS;THY1;STX4;MYH9;CDH1;CAP1;CTNNA1;ARPC2;PECAM1	0.594541	1.27905	0.114173	0.478653	0.956	5/49	4.61%	TIAL1;MAPK14;JUP;EXOC4;ITGA3
MSigDB_Hallmark_2020	Apoptosis	0.385693	0.701767	0.93634	0.936133	1	5/45	6.38%	BAX;GPX4;CD44;DIABLO;DNAJA1	-0.585792	-1.60146	0.0121065	0.0487589	0.172	12/45	10.20%	DCN;LUM;CAV1;H1-0;BGN;ENO2;LMNA;SPTAN1;HMGB2;ADD1;F2;PPT1	-0.444032	-1.22283	0.153425	0.282178	0.82	12/45	12.99%	SOD1;DCN;CAV1;SPTAN1;ADD1;SQSTM1;LUM;BGN;DAP3;F2;H1-0;ENO2	0.431076	1.08113	0.340393	0.656849	1	13/45	14.92%	TAP1;TIMP1;TSPO;GPX4;DNAJA1;IGF2R;PAK1;FDXR;BAX;CD44;ANXA1;DIABLO;LGALS3	-0.52726	-1.21726	0.175549	0.325811	0.988	13/45	12.56%	CAV1;DCN;ADD1;F2;SPTAN1;GPX3;SOD1;CLU;LUM;PPT1;BGN;LMNA;KRT18	-0.455664	-1.10276	0.262172	0.546007	0.918	8/45	12.60%	SOD1;GPX4;BAX;EBP;SQSTM1;CD44;BGN;DAP3
MSigDB_Hallmark_2020	Bile Acid Metabolism	0.525434	0.881235	0.681944	0.921413	1	5/26	13.11%	ISOC1;SCP2;FDXR;IDH2;EPHX2	0.402704	0.957619	0.52226	1	1	5/26	13.98%	IDH2;FDXR;EPHX2;SCP2;GSTK1	-0.442844	-1.09059	0.291971	0.437799	0.975	8/26	12.64%	SOD1;SERPINA6;CAT;ALDH1A1;MLYCD;HSD17B11;ALDH9A1;ABCD3	-0.447734	-1.09899	0.296791	0.387507	0.958	12/26	16.77%	SERPINA6;ALDH1A1;CAT;SOD1;ALDH9A1;MLYCD;APOA1;RETSAT;GC;TTR;SLC35B2;PRDX5	-0.659263	-1.38676	0.0770465	0.137965	0.713	8/26	7.72%	SERPINA6;APOA1;CAT;GC;ALDH1A1;TTR;HSD17B11;SOD1	-0.660234	-1.45656	0.05	0.0772524	0.22	9/26	11.81%	SOD1;SCP2;ACSL1;TTR;CAT;CROT;ALDH9A1;ALDH1A1;GC
MSigDB_Hallmark_2020	Cholesterol Homeostasis	0.528566	0.864277	0.705968	0.912976	1	2/23	5.31%	GUSB;FDPS	-0.241248	-0.576786	0.973094	0.993265	1	7/23	27.56%	GSTM2;ACTG1;CD9;ANXA5;S100A11;NSDHL;GNAI1	0.559309	1.24375	0.17292	0.292725	0.961	4/23	5.28%	ALCAM;TM7SF2;GUSB;FDPS	0.433994	0.975472	0.477918	0.590904	1	5/23	14.92%	ETHE1;NIBAN1;FDPS;GUSB;LGALS3	-0.302879	-0.634146	0.946755	1	1	4/23	11.06%	FABP5;ANXA5;CLU;ACTG1	0.496267	0.954	0.558346	1	1	2/23	4.09%	TM7SF2;ALCAM
MSigDB_Hallmark_2020	Coagulation	-0.497041	-1.09974	0.230769	0.909484	0.877	7/56	7.44%	GNG12;APOC1;CLU;CFI;PROS1;CD9;CAPN2	-0.589454	-1.64424	0.0074813	0.0538772	0.115	25/56	19.29%	APOC1;CFI;CRIP2;CPQ;CSRP1;SERPING1;A2M;C1S;FGA;C3;SERPINC1;F2;CFB;FGG;CD9;TF;PLG;CFH;ACOX2;ITIH1;PREP;PEF1;ANXA1;SERPINA1;APOA1	-0.540589	-1.49923	0.0212766	0.0557361	0.202	30/56	22.64%	APOC1;C1S;FGA;CRIP2;FGG;A2M;CFI;SERPINC1;SERPING1;F2;ISCU;TF;CSRP1;C3;CFB;GNG12;PLG;CAPN2;C8B;CPQ;ACOX2;C8G;CFH;APOA1;SERPINA1;WDR1;GNB2;ITIH1;CLU;C9	-0.437391	-1.23568	0.117825	0.334761	0.777	26/56	16.10%	APOC1;CPQ;F9;C8B;CSRP1;CD9;FGA;A2M;FGG;SERPING1;F2;C1S;SERPINC1;PLG;ACOX2;C3;TF;C8G;APOA1;CFH;RGN;CFB;C9;CRIP2;ITIH1;GNB2	-0.751341	-1.83896	0	0	0	29/56	11.73%	APOC1;CSRP1;A2M;C3;C9;SERPINC1;C1S;SERPING1;CPQ;TF;FGA;F9;APOA1;HRG;F2;CFH;SERPINA1;CFB;PLG;CFI;CAPN2;FGG;CLU;GNB2;GNG12;ITIH1;C8G;PROS1;C8B	-0.328245	-0.839047	0.844538	0.828029	1	14/56	17.99%	C1S;CRIP2;TF;HRG;CFB;ISCU;FGG;C8B;ACOX2;ITGB3;FGA;SERPINC1;SERPING1;PECAM1
MSigDB_Hallmark_2020	Complement	-0.397958	-0.888165	0.677419	0.826594	0.994	7/63	6.10%	APOC1;LTF;CLU;EHD1;FDX1;CTSC;C1QC	-0.509948	-1.45219	0.0293399	0.102198	0.431	23/63	16.85%	APOC1;LTF;CPQ;CSRP1;C1QC;GNAI2;CA2;SERPING1;S100A9;C1S;CP;C3;SERPINC1;EHD1;F2;CALM3;CFB;STX4;PLG;CFH;ITIH1;PFN1;PREP	-0.506227	-1.47888	0.00862069	0.0563218	0.231	18/63	13.50%	APOC1;LTF;C1S;FDX1;CA2;CTSD;SERPINC1;CD36;SERPING1;C1QC;F2;EHD1;STX4;CP;CSRP1;C3;CFB;PLG	0.380782	1.00387	0.446686	0.566147	1	11/63	8.03%	CTSH;PSMB9;DPP4;GPD2;TIMP1;CTSC;FN1;LAMP2;XPNPEP1;DOCK9;CTSS	-0.708316	-1.7526	0	0.00245177	0.007	27/63	12.52%	CD36;CA2;APOC1;CSRP1;C3;C9;SERPINC1;C1S;SERPING1;CPQ;CP;F2;CFH;SERPINA1;CFB;ANXA5;EHD1;C1QC;GNAI2;PLG;CLU;CTSD;GNB2;ITIH1;FDX1;HSPA5;STX4	-0.355154	-0.937979	0.586854	0.711722	0.996	5/63	10.55%	CDH13;C1S;CD36;CA2;CFB
MSigDB_Hallmark_2020	DNA Repair	0.609979	1.10461	0.318987	1	1	8/47	13.27%	GPX4;EDF1;IMPDH2;DUT;RRM2B;GUK1;GMPR2;AK3	0.259059	0.692427	0.954386	1	1	15/47	29.21%	GPX4;GUK1;RRM2B;MPC2;DUT;MRPL40;ADRM1;NUDT9;EDF1;AK3;SSRP1;ITPA;RALA;GMPR2;UMPS	0.604258	1.51894	0.0151745	0.112453	0.303	16/47	21.02%	NT5C;EDF1;POLR2A;RNMT;RPA3;SSRP1;ADRM1;IMPDH2;RAE1;RRM2B;GMPR2;ITPA;SF3A3;UMPS;GPX4;MPC2	0.526266	1.33635	0.0700637	0.295312	0.807	17/47	24.29%	RPA2;NT5C;GPX4;IMPDH2;SSRP1;EDF1;POLR2A;RRM2B;DUT;AK3;RPA3;GUK1;GMPR2;ITPA;NME3;PCNA;PNP	0.52885	1.36062	0.0682493	0.223371	0.585	12/47	14.76%	NT5C;RPA2;IMPDH2;POLR2A;SSRP1;GPX4;SURF1;DUT;RPA3;FEN1;EDF1;ADRM1	0.646358	1.35765	0.0349462	0.31246	0.769	12/47	10.08%	RPA3;POLR2A;SSRP1;RAE1;RNMT;NT5C;PCNA;TSG101;ITPA;UMPS;RALA;MPC2
MSigDB_Hallmark_2020	E2F Targets	0.476381	0.885873	0.692708	1	1	4/59	7.95%	CSE1L;PAICS;DUT;TRA2B	-0.379918	-1.09698	0.282407	0.437175	0.985	30/59	25.91%	TMPO;HMGB2;RANBP1;CBX5;PSIP1;NUP205;RAD21;NASP;CNOT9;NOLC1;LUC7L3;RPA1;GSPT1;XRCC6;SRSF2;RAN;SNRPB;HNRNPD;HMGA1;SHMT1;PRPS1;LBR;ILF3;RPA3;DEK;SRSF1;PA2G4;ANP32E;TUBB;STAG1	0.576834	1.45914	0.0248834	0.134943	0.475	7/59	6.69%	CSE1L;PNN;HMGB3;PAICS;PRKDC;RPA3;SSRP1	0.491035	1.30042	0.103187	0.321181	0.888	10/59	13.54%	CSE1L;RPA2;PNN;SSRP1;ANP32E;RAD50;PAICS;DUT;HMGB3;PDS5B	0.736182	1.97615	0	0	0	12/59	9.76%	CSE1L;LBR;PNN;RPA2;PAICS;TBRG4;SSRP1;ANP32E;DUT;RPA3;HMGB3;PRKDC	0.710963	1.56273	0.00132626	0.0189753	0.056	19/59	11.69%	RPA3;MRE11;HMGB3;LUC7L3;SSRP1;PCNA;STAG1;NOP56;RAD21;PNN;PDS5B;NASP;CBX5;IPO7;RAD50;TFRC;GSPT1;PRKDC;SNRPB
MSigDB_Hallmark_2020	Epithelial Mesenchymal Transition	-0.493709	-1.10819	0.251256	1	0.873	17/66	11.46%	DCN;FBLN2;ABI3BP;PLOD3;TPM1;ANPEP;ACTA2;VCAN;COL5A1;LUM;NT5E;COL1A1;BASP1;TAGLN;MXRA5;LGALS1;MYL9	-0.757723	-2.16539	0	0	0	19/66	6.77%	DCN;FBLN2;ACTA2;TAGLN;MYL9;DPYSL3;ANPEP;ABI3BP;LUM;COL1A2;FLNA;BGN;COL1A1;CALD1;ENO2;MYLK;TPM1;TGM2;LGALS1	-0.420176	-1.21316	0.119403	0.274056	0.833	19/66	15.75%	ANPEP;FBLN2;DCN;COL1A2;TAGLN;ACTA2;LUM;COL1A1;MATN2;TPM1;BGN;PLOD3;ENO2;VIM;MYLK;CALD1;COL6A3;ABI3BP;MYL9	0.308737	0.813731	0.835244	0.797142	1	10/66	11.14%	TNC;TIMP1;COL5A1;FN1;PLOD2;ITGA2;COL5A2;NT5E;VCAN;CD44	-0.575691	-1.43263	0.0280236	0.113088	0.531	26/66	16.26%	ABI3BP;ANPEP;MYL9;FBLN2;TPM1;ACTA2;DCN;TAGLN;FERMT2;ITGB1;CALD1;BASP1;COL6A3;FLNA;COL6A2;LUM;TGM2;BGN;THY1;MATN2;NID2;LRP1;LGALS1;LAMC1;TIMP1;VIM	-0.259742	-0.674238	0.995434	0.974114	1	15/66	22.09%	MYLK;COL6A2;COL6A3;FBLN5;CD44;CALD1;BGN;COL1A2;ITGB3;THY1;LUM;COL1A1;MATN2;TAGLN;VIM
MSigDB_Hallmark_2020	Estrogen Response Early	0.629623	1.0593	0.416201	0.790044	1	3/27	8.23%	CLIC3;CD44;PPIF	0.37675	0.899026	0.637931	1	1	5/27	15.87%	SFN;PPIF;TPD52L1;CD44;TUBB2B	-0.420059	-1.02506	0.374677	0.473107	0.989	4/27	3.98%	BLVRB;ADD3;TUBB2B;SLC2A1	0.464694	1.05774	0.393939	0.663058	1	8/27	12.95%	ANXA9;SFN;TPD52L1;CLIC3;MYOF;SEC14L2;CD44;ENDOD1	-0.550123	-1.18193	0.24918	0.32487	0.994	6/27	12.56%	SLC2A1;BLVRB;ADD3;FLNB;TGM2;KRT18	0.367179	0.725114	0.871105	1	1	4/27	11.02%	ARL3;FKBP5;TPD52L1;MYOF
MSigDB_Hallmark_2020	Estrogen Response Late	0.398108	0.72514	0.902975	0.944957	1	5/47	10.91%	CLIC3;CD44;TST;PPIF;ALDH3A2	0.321894	0.856332	0.717466	1	1	6/47	6.10%	SFN;IDH2;PPIF;COX6C;TPD52L1;TST	0.295455	0.735644	0.909361	0.914455	1	7/47	10.71%	AGR2;LSR;TPD52L1;IGSF1;PTPN6;CD44;CLIC3	0.400421	1.00508	0.458462	0.601236	1	10/47	9.49%	ANXA9;SFN;GALE;AGR2;TPD52L1;PTPN6;IGSF1;TST;CLIC3;MYOF	-0.499489	-1.1851	0.230061	0.339067	0.994	10/47	11.02%	CAV1;CA2;FABP5;BLVRB;ADD3;SERPINA1;SERPINA3;FLNB;SORD;CKB	-0.346294	-0.848261	0.759124	0.904731	1	12/47	10.24%	TST;CKB;FABP5;BLVRB;COX6C;CLIC3;PPIF;ASS1;HPRT1;CD44;CA2;WFS1
MSigDB_Hallmark_2020	Fatty Acid Metabolism	0.562041	1.09605	0.305687	0.854059	1	15/89	14.37%	GSTZ1;HMGCL;ETFDH;ECI2;ACSS1;RDH11;AUH;ACADS;HSDL2;ALDH3A2;ECHS1;MAOA;GCDH;MDH2;ECI1	0.414163	1.20607	0.146865	0.723727	0.963	30/89	14.57%	GSTZ1;ECI2;ETFDH;HMGCL;IDH3G;BPHL;EHHADH;GCDH;HSDL2;ACADM;HIBCH;FH;ACAA1;MDH2;PDHB;ECI1;ACSS1;HADH;CPT2;DECR1;PDHA1;SDHA;CPOX;AUH;IDH3B;ACADVL;CRAT;ACO2;ECHS1;DLST	-0.50951	-1.55218	0.0103448	0.0621482	0.132	29/89	19.69%	CA4;ACADL;CBR3;CA2;AOC3;EPHX1;ALDH1A1;MLYCD;HSD17B11;EHHADH;CD36;CBR1;HSD17B10;ALAD;ACSL4;CPT1A;ALDH9A1;YWHAH;MDH1;ENO2;S100A10;GRHPR;HCCS;ALDOA;RAP1GDS1;PRDX6;ADSL;IDH3G;ACOX1	-0.445616	-1.40202	0.0238095	0.156874	0.399	17/89	12.80%	CD36;CA4;CA2;AOC3;ALAD;EPHX1;ALDH1A1;ACSL4;GPD1;ALDOA;CBR1;MIF;ALDH9A1;MLYCD;HCCS;ADSL;RETSAT	-0.586167	-1.49537	0.0084507	0.0781065	0.345	11/89	8.58%	CA4;CD36;AOC3;CA2;CBR3;S100A10;ALDH1A1;ALAD;HSD17B11;EPHX1;CBR1	-0.660333	-1.8061	0	0.002096	0.002	43/89	20.63%	ACADL;CA4;ACADS;HSPH1;AUH;CPT2;GSTZ1;MIF;ACSL1;ETFDH;BLVRA;CD36;ACSS1;MDH2;RDH11;MAOA;ECHS1;SUCLG2;EHHADH;HMGCL;ALDH9A1;IDH3G;CA2;AOC3;ALDH1A1;ECI2;EPHX1;ALDOA;SDHA;GRHPR;ADSL;MDH1;PCBD1;CBR1;IDH3B;CRYZ;GCDH;PSME1;ALAD;ACADVL;SUCLG1;BPHL;HSD17B10
MSigDB_Hallmark_2020	G2-M Checkpoint	-0.420698	-0.921045	0.606635	0.837409	0.991	5/52	8.58%	GSPT1;NOLC1;TMPO;H2AZ2;HMGN2	-0.46562	-1.3021	0.0967742	0.20008	0.78	23/52	23.66%	H2AZ2;TMPO;HMGN2;MAPK14;HNRNPU;RAD21;NCL;NASP;NOLC1;SRSF10;GSPT1;SRSF2;NUMA1;HNRNPD;HMGA1;MARCKS;NUP98;PAFAH1B1;BUB3;LBR;ILF3;SFPQ;SRSF1	0.613494	1.55752	0.00903614	0.145885	0.208	18/52	20.59%	NUP98;HMGB3;CUL3;UPF1;SNRPD1;STAG1;G3BP1;PRMT5;NUMA1;CHMP1A;RAD23B;TRA2B;NASP;MAPK14;XPO1;RAD21;PDS5B;DKC1	0.401709	1.03252	0.414562	0.622095	1	18/52	29.45%	RPA2;CUL3;RAD23B;SNRPD1;PRMT5;HMGB3;PDS5B;UPF1;G3BP1;DTYMK;DKC1;TRA2B;MAPK14;KIF5B;NUP98;NUMA1;PML;CUL5	0.623649	1.61351	0.0115942	0.0404345	0.124	8/52	9.41%	NUP98;LBR;RPA2;DKC1;DTYMK;PRMT5;UPF1;HMGB3	0.736685	1.60528	0.00268097	0.0151803	0.023	13/52	10.43%	NUP98;HMGB3;NUMA1;UPF1;SNRPD1;MAPK14;STAG1;RAD21;SRSF10;PDS5B;CHMP1A;NASP;GSPT1
MSigDB_Hallmark_2020	Glycolysis	0.45813	0.888721	0.681212	1	1	15/75	13.90%	GNPDA1;CD44;GUSB;GFPT1;PLOD2;AGL;LHPP;PMM2;PSMC4;ME2;COPB2;PC;AK3;FAM162A;MDH2	-0.366672	-1.07281	0.293059	0.453197	0.993	4/75	4.13%	DCN;MPI;ENO2;MIF	-0.351897	-1.05419	0.31962	0.490819	0.986	16/75	14.88%	SOD1;SLC25A10;DCN;GOT1;PGAM1;PRPS1;ALDH7A1;GOT2;PGM2;ALDH9A1;G6PD;MDH1;PGK1;ENO2;PKM;TPI1	0.371053	1.0165	0.421941	0.61473	1	14/75	12.64%	GALE;COL5A1;PC;GFPT1;PLOD2;NT5E;PSMC4;VCAN;CD44;GNPDA1;GUSB;PMM2;P4HA2;ERO1A	0.302481	0.846719	0.788961	0.79983	1	20/75	24.88%	GYS1;COL5A1;HK2;GNPDA1;VCAN;AK4;GUSB;ERO1A;PLOD2;PSMC4;SLC25A13;ME2;PFKP;P4HA2;CD44;AGL;P4HA1;FKBP4;RARS1;GFPT1	-0.395171	-1.07334	0.264423	0.580591	0.956	25/75	15.47%	SOD1;ME2;GOT1;GOT2;MIF;GNPDA1;GCLC;MDH2;FAM162A;ALDH9A1;CD44;PRPS1;PGAM1;TPI1;G6PD;ALDOA;PGK1;SDC2;ALDH7A1;SLC25A10;AK3;PGM2;PMM2;GFPT1;MDH1
MSigDB_Hallmark_2020	Hypoxia	-0.492567	-1.09058	0.260417	0.713105	0.889	7/56	5.91%	DCN;AKAP12;ANXA2;CAV1;CAVIN3;S100A4;CAVIN1	-0.634282	-1.82077	0	0.00471426	0.007	15/56	7.91%	DCN;CAVIN3;ANXA2;CAVIN1;CAV1;AKAP12;BGN;SELENBP1;ENO2;SLC2A1;MIF;S100A4;TGM2;CP;CSRP2	-0.620754	-1.76151	0	0.00863169	0.01	22/56	16.65%	CAVIN3;DCN;CAVIN1;CAV1;SLC2A1;GPI;SELENBP1;S100A4;BGN;ANXA2;PGM2;CP;PGM1;NDRG1;PGK1;PYGM;ENO2;GAPDH;GRHPR;TPI1;HK1;ALDOA	-0.483274	-1.39049	0.0433526	0.144011	0.432	23/56	18.35%	SLC2A1;SELENBP1;PYGM;CAVIN1;CAV1;CAVIN3;PGK1;GPI;CP;HSPA5;GAPDH;SDC2;ALDOA;DCN;MIF;NDRG1;TPI1;GAA;P4HA1;PRDX5;UGP2;AKAP12;BGN	-0.497943	-1.20284	0.181818	0.329588	0.992	15/56	12.87%	CAVIN1;CAV1;AKAP12;SLC2A1;CP;DCN;S100A4;ANXA2;PGM2;SELENBP1;TGM2;CAVIN3;BGN;HSPA5;MYH9	-0.514962	-1.33207	0.0413223	0.172134	0.472	25/56	21.81%	ILVBL;GPI;CAVIN3;MIF;GBE1;HK1;FAM162A;GAPDH;TPI1;NDRG1;ALDOA;BGN;PYGM;PGK1;SDC2;PGM2;HEXA;PRDX5;GRHPR;CP;PGM1;CAVIN1;SELENBP1;S100A4;CAV1
MSigDB_Hallmark_2020	IL-2/STAT5 Signaling	-0.509496	-1.06971	0.303965	0.631641	0.918	5/42	6.89%	GLIPR2;AHNAK;MYO1C;SNX9;ANXA4	-0.503501	-1.34274	0.0960187	0.174293	0.71	15/42	12.99%	GLIPR2;AHNAK;ANXA4;CA2;MYO1C;TGM2;SERPINC1;CTSZ;COL6A1;AHCY;NT5E;SNX9;GALM;ITIH5;NOP2	-0.474372	-1.26437	0.118457	0.244622	0.747	11/42	15.63%	GLIPR2;ITIH5;PUS1;CA2;AHNAK;SERPINC1;NDRG1;NOP2;COL6A1;GSTO1;MYO1C	-0.383208	-1.04422	0.356546	0.431661	0.988	13/42	15.91%	CA2;COL6A1;ITIH5;PUS1;MYO1C;SERPINC1;AHCY;AHNAK;NOP2;GLIPR2;CTSZ;NDRG1;P4HA1	-0.536301	-1.24698	0.157734	0.294859	0.971	11/42	12.17%	AHNAK;CA2;SERPINC1;MYO1C;ITIH5;COL6A1;GSTO1;TGM2;GLIPR2;RNH1;GALM	-0.42285	-1.02917	0.409253	0.650807	0.977	9/42	11.46%	ITIH5;FAH;GPX4;COL6A1;GSTO1;CD44;CA2;NDRG1;SERPINB6
MSigDB_Hallmark_2020	Interferon Alpha Response	0.743522	1.20346	0.231689	1	0.995	5/21	12.17%	CD47;CD74;PSMB8;TAP1;PSMB9	-0.278985	-0.636661	0.947005	1	1	5/21	22.32%	C1S;PSME2;PSME1;B2M;LGALS3BP	0.651542	1.42396	0.0727903	0.136007	0.578	8/21	13.70%	PSMB9;ISG15;EIF2AK2;CD74;TAP1;CD47;TRIM25;PSMB8	0.742525	1.62769	0.00993377	0.019369	0.067	8/21	11.50%	PSMB9;TAP1;CD74;PSMB8;IFI30;CD47;EIF2AK2;TRIM25	-0.346872	-0.711945	0.875648	0.997609	1	4/21	13.86%	C1S;B2M;LGALS3BP;PSME2	0.405025	0.752136	0.841945	1	1	5/21	16.69%	EIF2AK2;ISG15;TRIM25;PSMB9;B2M
MSigDB_Hallmark_2020	Interferon Gamma Response	0.591854	1.07827	0.367666	0.784371	1	6/46	12.17%	ISOC1;CD74;PSMB8;STAT1;TAP1;PSMB9	-0.397392	-1.06943	0.332553	0.43085	0.993	8/46	13.86%	HLA-DRB1;BPGM;SERPING1;C1S;CFB;PSME2;PSME1;CFH	0.520668	1.30579	0.084127	0.227135	0.889	13/46	19.41%	PSMB9;ISG15;ISOC1;EIF2AK2;PTPN6;CD74;TAP1;NUP93;TRIM25;PSMB8;SRI;MVP;PFKP	0.706261	1.7906	0.00155763	0.00119398	0.003	16/46	9.33%	ICAM1;PSMB9;TAP1;MVP;CD74;PSMB10;TAPBP;STAT1;PTPN6;ISOC1;PSMB8;HLA-B;VAMP8;PSMB2;IFI30;EIF2AK2	-0.364647	-0.851058	0.722222	0.847915	1	8/46	13.86%	C1S;SERPING1;BPGM;CFH;CFB;B2M;LGALS3BP;PSME2	0.45297	0.97019	0.515732	1	1	11/46	19.57%	NUP93;EIF2AK2;ISG15;MVP;PTPN6;TRIM25;PSMB9;HLA-DRB1;B2M;SRI;SAMHD1
MSigDB_Hallmark_2020	KRAS Signaling Up	0.474151	0.793294	0.776353	0.99939	1	4/25	10.67%	ITGA2;PSMB8;AKT2;RBP4	-0.57467	-1.37906	0.0988506	0.151754	0.615	9/25	16.38%	AKAP12;CA2;BPGM;APOD;SERPINA3;FUCA1;CFB;CFH;F13A1	-0.330649	-0.78348	0.805063	0.92979	1	8/25	18.98%	CA2;PLVAP;APOD;SERPINA3;CFB;LCP1;CROT;CFH	-0.442978	-1.08227	0.314208	0.390987	0.972	7/25	12.64%	PLVAP;CA2;APOD;SERPINA3;CFH;BPGM;CFB	-0.671596	-1.40081	0.0575296	0.1387	0.672	8/25	6.73%	CA2;AKAP12;PLVAP;BPGM;CFH;CFB;APOD;SERPINA3	0.3896	0.752661	0.842963	1	1	3/25	5.91%	JUP;AKAP12;RBM4
MSigDB_Hallmark_2020	Mitotic Spindle	-0.343536	-0.735456	0.961373	0.94758	1	11/44	14.92%	EPB41L2;SPTBN1;SORBS2;SPTAN1;FARP1;PALLD;KLC1;MYH10;FLNB;FLNA;CKAP5	-0.464977	-1.25507	0.166667	0.235488	0.857	16/44	21.34%	PALLD;FLNA;EPB41L2;SPTBN1;SPTAN1;FSCN1;MYH9;VCL;ARHGDIA;RHOT2;NUMA1;CAPZB;MARCKS;FLNB;PAFAH1B1;SORBS2	-0.450859	-1.19859	0.167647	0.27555	0.855	13/44	21.77%	SORBS2;EPB41L2;SPTBN1;CKAP5;SPTAN1;FSCN1;EPB41;MARCKS;ARHGDIA;ACTN4;FLNA;VCL;ARL8A	-0.42026	-1.15714	0.222222	0.374569	0.909	8/44	13.27%	SORBS2;EPB41;SPTBN1;SPTAN1;FSCN1;CKAP5;ACTN4;FLNB	-0.588309	-1.36761	0.0791139	0.147584	0.765	15/44	14.45%	FSCN1;SORBS2;VCL;SPTBN1;SPTAN1;FLNA;FLNB;ACTN4;EPB41L2;MARCKS;PALLD;EPB41;MYH9;ARHGDIA;CAPZB	0.272491	0.575371	0.991914	1	1	10/44	22.76%	NUMA1;LMNB1;KLC1;STAU1;CTTN;ABI1;MYH10;KIF5B;MAP1S;FARP1
MSigDB_Hallmark_2020	Myc Targets V1	0.534716	1.08021	0.309656	0.84207	1	20/155	12.13%	COX5A;EIF3D;NCBP1;EIF4E;ERH;IMPDH2;EIF4G2;EIF3J;PSMD7;DUT;CBX3;TRA2B;HDDC2;SNRPB2;SNRPG;PSMC4;SNRPD2;RAD23B;G3BP1;SNRPA1	0.241249	0.76859	0.979032	1	1	31/155	23.74%	COX5A;MRPL23;MRPS18B;PSMD8;SLC25A3;PSMB2;VDAC1;EIF3J;HSPD1;RSL1D1;VBP1;ERH;EIF3D;DUT;PHB2;CYC1;HDDC2;GOT2;NDUFAB1;PABPC4;VDAC3;PRDX3;SNRPG;TUFM;EIF4G2;HSPE1;TOMM70;ETF1;SSBP1;PSMD7;CBX3	0.486871	1.42372	0.00919842	0.109414	0.579	37/155	24.76%	RNPS1;ERH;CBX3;NCBP1;PRPF31;SNRPD2;PPM1G;SNRPD1;EIF3D;PSMC4;SNRPG;SF3B3;EIF4G2;IMPDH2;SNRPB2;COX5A;G3BP1;SNRPA1;RAD23B;TRA2B;EIF4E;EIF3J;ETF1;PSMD7;PSMD14;RSL1D1;XPO1;EIF3B;COPS5;PSMD3;PCNA;PSMD8;EIF1AX;DHX15;NHP2;EPRS1;DUT	0.413097	1.22802	0.0881971	0.340595	0.967	21/155	17.36%	PSMD8;RNPS1;EIF3D;PPM1G;IMPDH2;PRPF31;PSMB2;ERH;RAD23B;SNRPD1;SNRPD2;SNRPG;PSMC4;NCBP1;DUT;COX5A;CBX3;CAD;PABPC4;EIF3J;PSMD14	0.562298	1.71718	0	0.021726	0.046	36/155	20.98%	PPM1G;PSMD8;ERH;EIF3D;SRM;RNPS1;DDX21;PSMB2;SNRPD2;IMPDH2;PRPF31;PABPC4;CBX3;DUT;SNRPG;COX5A;HDAC2;NCBP1;EIF3J;SF3B3;EIF4G2;G3BP1;PSMC4;SNRPD1;RAD23B;EIF3B;SNRPA1;COPS5;PSMD3;AP3S1;NAP1L1;SNRPB2;XPO1;RSL1D1;EEF1B2;PSMD7	0.458625	1.10775	0.262916	0.919987	1	24/155	15.87%	PRPF31;PTGES3;RNPS1;DDX18;SNRPD1;PCNA;EIF1AX;NOP56;FBL;PSMD14;ETF1;COPS5;AP3S1;SF3B3;GSPT1;TRIM28;NHP2;RPL14;SRSF3;RSL1D1;DEK;SRSF7;SF3A1;HNRNPD
MSigDB_Hallmark_2020	Myc Targets V2	-0.464044	-0.851613	0.657143	0.830644	0.998	6/21	12.72%	NOLC1;DDX18;NOP56;SORD;PES1;PUS1	0.335949	0.76769	0.806338	1	1	4/21	11.93%	TBRG4;SUPV3L1;NDUFAF4;HSPD1	-0.345297	-0.783022	0.815242	0.88974	1	6/21	20.83%	PUS1;SUPV3L1;NOP2;NDUFAF4;SORD;TBRG4	-0.662452	-1.5671	0.0123457	0.0633836	0.124	9/21	17.95%	NOLC1;SORD;PUS1;SUPV3L1;PES1;TCOF1;NOP2;RRP12;NPM1	0.59744	1.30706	0.150485	0.251479	0.711	4/21	7.80%	SRM;HK2;TBRG4;CBX3	0.4133	0.768484	0.813354	1	1	2/21	5.83%	DDX18;NOP56
MSigDB_Hallmark_2020	Myogenesis	0.418119	0.758271	0.854569	1	1	5/48	9.33%	CDH13;NQO1;FDPS;AGL;AKT2	-0.411293	-1.13537	0.266366	0.395376	0.969	12/48	11.10%	MYH11;TAGLN;FHL1;DES;COL1A1;MYLK;MYO1C;SPTAN1;TPM3;APOD;AEBP1;MYH9	-0.56203	-1.5506	0.00819672	0.0500638	0.133	20/48	15.63%	SOD3;CKMT2;NCAM1;CRYAB;SPTAN1;TPM3;MYH11;FHL1;APOD;TAGLN;COL1A1;DES;CD36;COL15A1;CKB;PYGM;MYLK;ITGB4;COL6A3;MYO1C	-0.668544	-1.87724	0	0.00349542	0.005	18/48	10.47%	FHL1;CD36;SOD3;NCAM1;CKB;DES;APOD;MYH11;PYGM;TAGLN;COL6A3;MYO1C;SPTAN1;GPX3;COL6A2;COL15A1;CKMT2;CRYAB	-0.693374	-1.61653	0.00772798	0.0207525	0.071	20/48	12.87%	CD36;MYH11;SOD3;MYO1C;COL15A1;TPM3;TAGLN;DES;SPTAN1;APOD;ITGB1;FHL1;GPX3;COL6A3;CNN3;CLU;COL6A2;CKB;AGRN;MYH9	-0.616567	-1.53723	0.0078125	0.0422693	0.112	12/48	8.19%	CDH13;NQO1;CKB;NCAM1;MYLK;COL6A2;SOD3;COL6A3;ACSL1;CD36;CKMT2;CRYAB
MSigDB_Hallmark_2020	Oxidative Phosphorylation	0.743002	1.50359	0	0.0360312	0.035	26/151	14.37%	TIMM50;COX5A;BAX;ETFDH;ATP6V1E1;CYCS;GPX4;UQCR10;SLC25A20;NDUFV1;BCKDHA;NDUFS2;COX7A2;NDUFA9;IDH3A;SLC25A12;OPA1;ECHS1;ACADSB;IDH2;OAT;MDH2;NNT;NDUFB3;POR;ECI1	0.776486	2.43783	0	0	0	107/151	19.80%	NDUFA5;NDUFB3;CYCS;BCKDHA;COX5A;ATP5MF;ETFDH;COX7A2;UQCR10;TIMM50;COX7A2L;IDH2;ATP5F1D;HTRA2;IDH3G;LRPPRC;GPX4;NNT;OPA1;ABCB7;SLC25A20;COX7C;IDH3A;COX6C;COX6B1;COX7B;MAOB;ATP6V1E1;NDUFA9;NDUFB5;CS;NDUFS2;COX15;NDUFV2;ACADM;ACADSB;FH;SLC25A3;ETFA;SLC25A11;MTX2;TIMM13;AIFM1;SDHB;ACAA1;UQCRC1;MDH2;PDHB;ECI1;SLC25A5;COX5B;HSPA9;SUPV3L1;ATP5PD;ATP6V1C1;PDHX;MRPL11;ATP5F1C;GRPEL1;ATP5PO;OGDH;DECR1;MRPS…	-0.285792	-0.931515	0.683036	0.670855	0.999	31/151	16.93%	GRPEL1;OAT;COX15;FDX1;MRPL34;GPI;ATP5PF;SUPV3L1;NDUFS7;ACAT1;MRPL11;COX7C;ISCU;GOT2;HSD17B10;ALDH6A1;CPT1A;MDH1;COX5B;COX7B;ABCB7;COX4I1;CYB5R3;NDUFC2;ATP1B1;SLC25A6;NDUFA4;HCCS;TOMM22;MRPS22;MRPL15	0.423456	1.24375	0.0829016	0.352026	0.962	44/151	25.04%	ATP6V1E1;TIMM50;ATP6V1C1;GPX4;ATP6V1G1;BCKDHA;UQCR10;ACAA1;ATP5MF;ATP5F1D;BAX;IDH3A;TIMM13;CYCS;MTX2;COX5A;ETFDH;ACAA2;ATP6V1D;DLAT;ATP6V1H;SLC25A12;IDH2;HTRA2;LRPPRC;IDH3B;SLC25A11;COX7A2;NDUFS2;NDUFV1;SLC25A20;PDHB;MFN2;ACADSB;NDUFV2;PDHX;MRPL11;ACADVL;VDAC1;SLC25A3;PDP1;CS;ETFA;ABCB7	0.321909	0.984465	0.493776	0.696364	0.999	26/151	16.97%	CYCS;IDH3G;TIMM50;UQCR10;ATP6V1D;TIMM13;BCKDHA;GPX4;SURF1;ATP6V1C1;ETFDH;IDH3B;ATP6V1E1;COX5A;BAX;TOMM22;ATP5MF;RETSAT;ATP5F1D;SLC25A20;LRPPRC;IDH2;RHOT1;RHOT2;OPA1;ABCB7	-0.546968	-1.62209	0	0.0377279	0.052	43/151	13.15%	OAT;COX5B;COX7A2;COX5A;GPX4;CYCS;GRPEL1;COX4I1;BAX;GPI;COX6C;GOT2;ETFDH;MRPL11;IDH3A;MDH2;POR;SLC25A20;COX7C;ACAT1;COX15;SLC25A6;ECHS1;NDUFA4;MRPS22;ATP5PF;ACADSB;NDUFS7;IDH3G;NDUFS2;CYC1;ISCU;COX6B1;OPA1;PHB2;MRPL34;ALDH6A1;SUPV3L1;COX7B;TIMM50;UQCRQ;HSPA9;SDHA
MSigDB_Hallmark_2020	PI3K/AKT/mTOR Signaling	0.647281	1.10262	0.353741	0.912062	1	3/31	11.14%	RPS6KA3;EIF4E;PTPN11	0.334169	0.830934	0.72089	1	1	2/31	5.35%	SFN;ECSIT	0.358115	0.824997	0.741573	0.896163	1	1/31	0.20%	UBE2D3	0.383792	0.899817	0.622581	0.673197	1	1/31	0.28%	SFN	0.29337	0.698272	0.917293	0.949155	1	2/31	2.52%	UBE2D3;RPS6KA3	0.440536	0.882226	0.656757	1	1	4/31	13.90%	PRKAG1;UBE2D3;RALB;CAB39
MSigDB_Hallmark_2020	Pperoxisome	0.669749	1.1973	0.19697	1	0.996	6/44	6.61%	HMGCL;ECI2;ISOC1;FDPS;SCP2;RDH11	0.466477	1.21064	0.184765	0.943475	0.961	17/44	23.27%	ECI2;HMGCL;IDE;IDH2;EHHADH;EPHX2;ACAA1;SCP2;CRAT;GSTK1;TSPO;SLC25A4;RDH11;ACSL1;CTBP1;MLYCD;FDPS	-0.379592	-1.02847	0.38172	0.491335	0.989	14/44	12.64%	SOD1;SERPINA6;CRABP1;FIS1;CAT;ALDH1A1;MLYCD;HSD17B11;EHHADH;ACSL4;ALDH9A1;YWHAH;PEX11B;ABCD3	0.369275	0.928275	0.588146	0.652445	1	10/44	11.26%	MVP;HMGCL;ECI2;TSPO;ISOC1;ACAA1;CTBP1;EPHX2;FDPS;CRABP2	-0.443634	-1.0121	0.42921	0.608224	1	7/44	7.72%	SERPINA6;CRABP1;CAT;ALDH1A1;TTR;HSD17B11;SOD1	-0.422676	-1.02385	0.422053	0.616384	0.98	13/44	12.17%	SOD1;SCP2;ACSL1;RDH11;TTR;CAT;EHHADH;CRABP1;HMGCL;ALDH9A1;ALDH1A1;ECI2;FIS1
MSigDB_Hallmark_2020	Protein Secretion	0.494336	0.926475	0.620098	1	1	8/59	12.36%	CD63;CLTA;RPS6KA3;LAMP2;YKT6;TPD52;STX7;COPB2	0.299445	0.830784	0.793103	1	1	14/59	29.80%	CD63;COPE;CLTA;SEC24D;DNM1L;NAPG;ARFIP1;RER1;YKT6;AP3S1;SCRN1;STX7;ATP6V1H;SCAMP3	0.445509	1.14147	0.24196	0.406181	0.996	28/59	27.64%	CLN5;LAMP2;M6PR;COPE;CLTA;CD63;ARFIP1;RPS6KA3;ARCN1;SEC24D;COPB2;RER1;COPB1;ATP6V1H;VPS4B;NAPG;STX7;ANP32E;YKT6;SEC31A;SCAMP3;TPD52;TSG101;IGF2R;MAPK1;LMAN1;DNM1L;AP3S1	0.403807	1.05698	0.364599	0.60913	1	10/59	10.71%	SCAMP1;CLTA;CTSC;M6PR;LAMP2;IGF2R;RER1;ANP32E;CD63;STAM	0.473786	1.24162	0.10585	0.29134	0.836	8/59	7.87%	SCAMP1;CLTA;RPS6KA3;CD63;LAMP2;COPE;M6PR;ANP32E	0.494579	1.09326	0.316069	0.845758	1	18/59	17.28%	ARFIP1;TSG101;CLN5;RAB5A;M6PR;SCAMP3;COPE;ATP6V1H;AP3S1;ADAM10;SEC24D;RER1;CTSC;DNM1L;NAPG;PPT1;AP3B1;ANP32E
MSigDB_Hallmark_2020	Reactive Oxygen Species Pathway	0.764201	1.31749	0.0938834	0.570177	0.83	4/28	5.55%	NQO1;GPX4;NDUFS2;HMOX2	0.311373	0.755317	0.82669	1	1	5/28	11.69%	GPX4;NQO1;NDUFS2;TXNRD2;HMOX2	-0.568722	-1.42433	0.038961	0.0857414	0.355	7/28	12.01%	SOD1;PRDX2;CAT;FTL;G6PD;MPO;PRDX4	-0.443192	-1.10874	0.293194	0.398944	0.948	6/28	7.24%	PRDX2;MPO;PRDX1;GPX3;CAT;SOD1	-0.453345	-0.97506	0.49505	0.656725	1	7/28	14.02%	PDLIM1;CAT;PRDX2;GPX3;SOD1;OXSR1;PRDX6	-0.569245	-1.26318	0.148148	0.242903	0.629	10/28	10.83%	SOD1;NQO1;GPX4;FTL;PRDX4;PRDX2;GCLC;CAT;NDUFS2;G6PD
MSigDB_Hallmark_2020	UV Response Dn	-0.502709	-0.961813	0.494585	0.834514	0.982	7/24	9.06%	EFEMP1;ANXA2;ADD3;CAV1;ANXA4;MAP1B;COL1A1	-0.651791	-1.55202	0.0245098	0.0615098	0.241	8/24	8.27%	EFEMP1;ANXA2;COL1A2;CAV1;COL1A1;ANXA4;MAPK14;ADD3	-0.471384	-1.13402	0.246914	0.373629	0.94	7/24	8.82%	EFEMP1;CAV1;ADD3;MAP1B;COL1A2;COL1A1;ANXA2	-0.386598	-0.916348	0.609626	0.614883	1	5/24	7.76%	MAP1B;EFEMP1;CAV1;ADD3;SDC2	-0.537998	-1.1369	0.298635	0.384461	0.998	10/24	22.95%	CAV1;ANXA2;ADD3;PLPP3;EFEMP1;LAMC1;TJP1;ATP2B4;ANXA4;ITGB3	0.354274	0.675577	0.914286	1	1	4/24	18.70%	MAPK14;COL3A1;COL5A2;SRI
MSigDB_Hallmark_2020	UV Response Up	0.629673	1.14747	0.258883	1	1	10/49	12.87%	CDO1;TST;YKT6;DNAJA1;PSMC3;PPIF;TUBA4A;SPR;TAP1;MAOA	0.424958	1.13258	0.26738	0.864983	0.995	11/49	15.55%	MRPL23;PPIF;TST;ACAA1;SPR;ATP6V1C1;GRPEL1;DNAJA1;CDO1;TUBA4A;BSG	-0.328993	-0.920462	0.613181	0.663407	1	5/49	5.91%	GRPEL1;SULT1A1;CA2;SQSTM1;EPHX1	0.512104	1.2916	0.0985075	0.291559	0.901	9/49	10.79%	ICAM1;RAB27A;TAP1;TUBA4A;ATP6V1C1;DNAJA1;ACAA1;TST;PRKCD	0.363943	0.937717	0.549383	0.735164	1	17/49	19.02%	TST;CDO1;DDX21;ATP6V1C1;RAB27A;PSMC3;PPIF;TARS1;FEN1;EIF5;YKT6;TFRC;TUBA4A;BSG;ACAA1;SPR;SQSTM1	-0.400969	-1.00642	0.40824	0.618768	0.985	12/49	11.89%	SULT1A1;TST;GRPEL1;CDO1;SQSTM1;TUBA4A;MAOA;YKT6;PPIF;CA2;EPHX1;ALDOA
MSigDB_Hallmark_2020	Unfolded Protein Response	0.398068	0.729483	0.915617	0.97605	1	7/47	13.66%	SRPRA;EIF4E;SPCS3;ALDH18A1;DKC1;DNAJC3;SEC31A	-0.254414	-0.686204	0.965686	1	1	10/47	19.13%	FUS;BANF1;PDIA5;NOLC1;PDIA6;PAIP1;HSP90B1;CALR;YWHAZ;EXOC2	0.373295	0.9336	0.56682	0.721117	1	15/47	26.93%	SRPRA;SPCS3;LSM4;EIF4E;MTREX;KHSRP;ERO1A;DKC1;SSR1;SEC31A;NHP2;IARS1;KIF5B;ALDH18A1;DNAJC3	-0.416283	-1.17633	0.192073	0.419625	0.887	11/47	17.99%	WFS1;NOLC1;HYOU1;CALR;HSPA5;HSP90B1;XPOT;PDIA6;BAG3;NPM1;SEC11A	-0.234788	-0.544065	0.998496	0.996686	1	9/47	19.33%	CALR;SEC11A;HSPA5;BAG3;PDIA6;EIF4A2;HYOU1;SRPRB;HSP90B1	0.602531	1.27302	0.108609	0.400633	0.959	10/47	16.02%	FUS;KHSRP;NOP56;MTREX;LSM4;SPCS1;NHP2;SSR1;SRPRB;PAIP1
MSigDB_Hallmark_2020	Xenobiotic Metabolism	0.522149	1.00033	0.489796	0.922903	1	14/75	12.87%	ETFDH;NQO1;CDO1;PDLIM5;LONP1;FAH;NFS1;RAP1GAP;ASL;RBP4;SHMT2;PGRMC1;PC;MAOA	0.378558	1.09329	0.292282	0.877981	0.996	15/75	13.90%	LONP1;PC;ETFDH;BPHL;GART;NQO1;MCCC2;SHMT2;NDRG2;ARG2;FAH;CDO1;DHRS1;ACO2;NFS1	-0.514754	-1.52398	0.00934579	0.052941	0.168	22/75	17.28%	CES1;SERPINA6;ARG2;BLVRB;CA2;ALDH2;CAT;NDRG2;EPHX1;ADH5;CD36;CBR1;ALDH9A1;CFB;DDAH2;PLG;GSTO1;ITIH4;RAP1GAP;DHRS7;CROT;ACOX2	-0.489467	-1.46204	0.00343643	0.117796	0.277	23/75	13.11%	CD36;CA2;CES1;SERPINA6;BLVRB;EPHX1;ALDH2;PGD;ADH5;CAT;PLG;ITIH4;DHRS7;AHCY;ACOX2;VTN;CBR1;ALDH9A1;DDT;ACP1;CFB;RETSAT;RAP1GAP	-0.547294	-1.3518	0.0429448	0.152535	0.812	19/75	10.75%	CD36;SERPINA6;CA2;ITIH4;BLVRB;HRG;VTN;CAT;CFB;DDAH2;ADH5;PLG;EPHX1;APOE;CBR1;GSTO1;PGD;ITIH1;PROS1	-0.572022	-1.53734	0	0.0507231	0.112	26/75	11.10%	RAP1GAP;NQO1;FAH;NDRG2;BLVRB;ALDH2;ETFDH;CD36;RBP4;CDO1;GCLC;POR;SHMT2;MAOA;CAT;LONP1;GSTO1;ARG2;HRG;CROT;ALDH9A1;HPRT1;GSS;CA2;CFB;EPHX1
MSigDB_Hallmark_2020	heme Metabolism	0.469769	0.884108	0.67746	0.96151	1	5/59	10.28%	FECH;PSMD9;LAMP2;XPO7;RAP1GAP	-0.516077	-1.47614	0.0170732	0.0962094	0.379	20/59	9.21%	SNCA;CA1;H1-0;SELENBP1;BCAM;ALAD;SLC2A1;ANK1;EPB42;SPTB;SPTA1;SLC4A1;CA2;BPGM;HBD;HBB;HDGF;BLVRB;C3;ADD1	-0.649193	-1.84647	0	0.00345268	0.002	27/59	15.28%	SNCA;CA1;SPTB;SPTA1;BLVRB;PRDX2;SLC4A1;CA2;SLC2A1;CAT;HAGH;ADD1;SELENBP1;HEBP1;ANK1;HBD;HBB;ALAD;ALDH6A1;C3;H1-0;RAD23A;TNS1;CAST;EPB41;EPB42;RAP1GAP	-0.702528	-1.99542	0	0	0	31/59	13.15%	SNCA;SLC2A1;EPB41;SLC4A1;CA1;CA2;EPB42;SPTA1;SELENBP1;HBD;BCAM;SPTB;PRDX2;ANK1;BLVRB;HAGH;HBB;ALAD;ADD1;RAD23A;H1-0;TNS1;HEBP1;CAT;C3;FN3K;ALDH1L1;ALDH6A1;BPGM;RAP1GAP;GAPVD1	-0.754254	-1.81861	0	0	0	21/59	9.61%	SLC4A1;SPTA1;CA1;SNCA;EPB42;CA2;SLC2A1;HBD;HBB;C3;SPTB;BPGM;BLVRB;ADD1;ANK1;TNS1;CAT;PRDX2;ALAD;SELENBP1;BCAM	-0.604688	-1.57302	0.00456621	0.0476839	0.088	23/59	14.06%	RAP1GAP;FECH;HEBP1;XPO7;BLVRB;BLVRA;PRDX2;CAST;GCLC;EPB41;HBB;CAT;HBD;CA1;ANK1;CA2;SLC4A1;HAGH;CLIC2;ALDH6A1;PSMD9;HTATIP2;TNS1
MSigDB_Hallmark_2020	mTORC1 Signaling	0.576012	1.13083	0.224654	0.982916	1	16/105	15.43%	SDF2L1;PITPNB;PLOD2;YKT6;RDH11;TOMM40;GBE1;TUBA4A;FDXR;PSMC4;SHMT2;EBP;UBE2D3;NAMPT;PSMC2;EIF2S2	0.186094	0.564513	1	0.995181	1	21/105	26.18%	FDXR;ACSL3;SHMT2;HSPA9;HSPD1;TUBA4A;EEF1E1;IMMT;GBE1;PSAT1;TCEA1;TXNRD1;RDH11;TFRC;SQSTM1;HSPE1;ETF1;PLOD2;SSR1;COPS5;YKT6	0.276657	0.773	0.938692	0.927801	1	21/105	23.54%	UBE2D3;M6PR;SDF2L1;TM7SF2;TCEA1;PSMC4;PLOD2;SERPINH1;FDXR;ERO1A;ETF1;PITPNB;PSMD14;CACYBP;PSMD13;TFRC;SSR1;COPS5;RDH11;GMPS;YKT6	-0.309419	-0.96742	0.562963	0.565558	1	19/105	11.54%	SLC2A1;GLA;CD9;SORD;PRDX1;PGK1;GPI;ADD3;CALR;GOT1;HSPA5;GAPDH;ALDOA;HSP90B1;PPIA;QDPR;NUP205;UCHL5;CANX	0.405274	1.18094	0.150171	0.336624	0.918	25/105	17.09%	TOMM40;UBE2D3;IFI30;HK2;SHMT2;EBP;ACSL3;ATP6V1D;SSR1;NAMPT;TXNRD1;M6PR;AK4;FDXR;ERO1A;TCEA1;SERPINH1;YKT6;TFRC;PLOD2;NIBAN1;PSMC4;TUBA4A;PSAT1;PITPNB	-0.296669	-0.844334	0.939189	0.862386	1	21/105	13.23%	GOT1;GPI;EBP;GBE1;SQSTM1;TUBA4A;GCLC;HSPD1;RDH11;SHMT2;YKT6;NUP205;QDPR;GAPDH;HPRT1;TPI1;G6PD;ALDOA;HSPA9;PGK1;PITPNB
MSigDB_Hallmark_2020	p53 Pathway	0.527695	0.921526	0.617493	1	1	2/39	1.10%	CDH13;BAX	-0.360032	-0.942657	0.532808	0.634853	1	4/39	4.80%	S100A10;S100A4;H1-2;STOM	0.41964	1.0235	0.41433	0.628338	1	8/39	13.86%	RPS12;TPD52L1;RPL36;EPS8L2;TAP1;PLXNB2;BAX;FDXR	0.583349	1.4389	0.0390879	0.152432	0.513	10/39	9.06%	SFN;TAP1;RPS27L;TPD52L1;RPS12;VAMP8;RPL36;FDXR;IFI30;BAX	-0.347439	-0.787278	0.796923	0.927912	1	6/39	9.57%	STOM;S100A10;S100A4;EPHX1;CTSD;H1-2	0.497729	1.02464	0.453039	0.989485	1	7/39	10.79%	EPS8L2;PLXNB2;PCNA;TAX1BP3;RPL36;TPD52L1;RPS12
