## Supplementary material for "Mapping the Molecular Landscape of Thyroid Neoplasms: A Comprehensive Proteomic and Phosphoproteomic Analysis Across Tumors of Follicular Origin": Table S5

### Sheet: Description
Column Name	Meaning
Source	Pathway database
External ID	Identfier of the selected pathway used by the corresponding Pathway database
Term	Pathway name
x_P-value	Associated p-value
x_Adjusted P-value	Benjamini-Hochberg corrected p-values
x_Odds Ratio	Odds ratio
x_Genes	Gene IDs of the significant proteins that belong to the resepctive pathway
with x =	Meaning
FA	Follicular Adenoma vs. Healthy
OA	Oncocytic Adenoma vd. Healthy
FTC	Follicular Thyroid Carcinoma vs. Healthy
PTC	Papillary Thyroid Carcinoma vs. Healthy
PDTC	Poorly Differentiated Thyroid Carcinoma vs. Healthy
FTC_FA	Follicular Thyroid Carcinoma vs. Follicular Adenoma

### Sheet: Data
Source	External ID	Term	FA_up_P-value	FA_up_Adjusted P-value	FA_up_Odds Ratio	FA_up_Genes	FA_down_P-value	FA_down_Adjusted P-value	FA_down_Odds Ratio	FA_down_Genes	OA_up_P-value	OA_up_Adjusted P-value	OA_up_Odds Ratio	OA_up_Genes	OA_down_P-value	OA_down_Adjusted P-value	OA_down_Odds Ratio	OA_down_Genes	FTC_up_P-value	FTC_up_Adjusted P-value	FTC_up_Odds Ratio	FTC_up_Genes	FTC_down_P-value	FTC_down_Adjusted P-value	FTC_down_Odds Ratio	FTC_down_Genes	PTC_up_P-value	PTC_up_Adjusted P-value	PTC_up_Odds Ratio	PTC_up_Genes	PTC_down_P-value	PTC_down_Adjusted P-value	PTC_down_Odds Ratio	PTC_down_Genes	PDTC_up_P-value	PDTC_up_Adjusted P-value	PDTC_up_Odds Ratio	PDTC_up_Genes	PDTC_down_P-value	PDTC_down_Adjusted P-value	PDTC_down_Odds Ratio	PDTC_down_Genes	FTC_FA_down_P-value	FTC_FA_down_Adjusted P-value	FTC_FA_down_Odds Ratio	FTC_FA_down_Genes
Reactome	R-HSA-351906	Apoptotic Cleavage Of Cell Adhesion Proteins	0.0371015	0.861443	7.0103	TJP1;TJP2	0.00247822	0.333979	9.85737	TJP1;OCLN;TJP2	0.0478926	1	6.10574	TJP1;TJP2	0.000644586	0.0933038	15.6962	TJP1;OCLN;TJP2	0.00968728	0.6942	6.11237	TJP1;OCLN;TJP2	0.0011156	0.135211	6.54453	TJP1;OCLN;CTNNB1;DSG2	0.140483	1	3.33443	TJP1;TJP2	0.00795406	0.225576	3.9214	TJP1;OCLN;CTNNB1;TJP2	0.487298	1	2.18151	TJP2	0.000143001	0.0349494	5.89425	TJP1;OCLN;CTNNB1;DSG2;TJP2	NaN	NaN	NaN	NaN
Reactome	R-HSA-111465	Apoptotic Cleavage Of Cellular Proteins	0.0213314	0.861443	3.98713	TJP1;ACIN1;TJP2;PRKCD	2.79808e-07	0.00024707	8.60642	TJP1;OCLN;PLEC;LMNA;VIM;LMNB1;ADD1;TJP2;ACIN1	0.129165	1	2.68762	TJP1;PLEC;TJP2	3.7494e-05	0.0130004	9.32537	TJP1;OCLN;LMNA;VIM;LMNB1;TJP2	0.0938983	0.877963	2.46822	TJP1;OCLN;PLEC;TJP2	6.79326e-07	0.000823344	5.32278	TJP1;OCLN;PLEC;CTNNB1;LMNA;VIM;ADD1;DSG2;ACIN1;MAPT;DBNL	0.0708571	1	2.31208	TJP1;PLEC;LMNA;TJP2;ACIN1	1.38976e-06	0.000641608	3.73025	TJP1;OCLN;PLEC;CTNNB1;LMNA;VIM;LMNB1;ADD1;TJP2;ACIN1;MAPT;DBNL;SPTAN1	0.359064	1	1.60159	MAPT;PLEC;TJP2	1.5122e-05	0.00749358	3.8992	TJP1;OCLN;CTNNB1;LMNA;VIM;LMNB1;ADD1;TJP2;DSG2;DBNL;SPTAN1	0.000114914	0.0239309	7.59545	VIM;PRKCD;ADD1;LMNA;PLEC;TJP1
Reactome	R-HSA-75153	Apoptotic Execution Phase	0.0756032	0.861443	2.73006	PRKCD;ACIN1;TJP1;TJP2	1.47951e-05	0.00653203	5.89297	TJP1;PLEC;OCLN;LMNA;VIM;LMNB1;ADD1;TJP2;ACIN1	0.286269	1	1.84026	TJP1;PLEC;TJP2	4.49062e-05	0.0130004	7.42041	TJP1;OCLN;LMNA;VIM;LMNB1;TJP2;DNM1L	0.262326	1	1.69004	PLEC;OCLN;TJP1;TJP2	2.08178e-06	0.00126156	4.29819	TJP1;OCLN;PLEC;CTNNB1;LMNA;H1-2;VIM;ACIN1;ADD1;H1-4;DSG2;MAPT;DBNL	0.249267	1	1.58312	TJP1;PLEC;LMNA;TJP2;ACIN1	2.24165e-05	0.00386606	2.94062	TJP1;OCLN;PLEC;CTNNB1;LMNA;ACIN1;VIM;LMNB1;ADD1;H1-4;TJP2;DNM1L;MAPT;DBNL;SPTAN1	0.6212	1	1.09664	MAPT;PLEC;TJP2	0.000330112	0.0507199	2.9069	TJP1;OCLN;CTNNB1;LMNA;DBNL;VIM;LMNB1;ADD1;DSG2;DNM1L;TJP2;SPTAN1	NaN	NaN	NaN	NaN
Reactome	R-HSA-9013148	CDC42 GTPase Cycle	0.0804326	0.861443	1.99103	DOCK11;ARHGAP1;ARHGAP35;GIT1;STOM;PLEKHG3;REPS1	0.173812	0.864686	1.71791	MYO9B;ARHGEF11;SCRIB;IQGAP2;SH3PXD2A;REPS1	0.4396	1	1.25831	ARHGAP1;ARHGAP17;GIT1;PLEKHG3;REPS1	0.0886161	0.633441	2.31654	CDC42EP4;FARP1;SCRIB;IQGAP2;SH3PXD2A	0.0757158	0.877963	1.73107	CDC42BPB;ARHGEF16;FARP1;TMPO;ARHGEF11;ARHGEF5;MYO9B;STEAP3;REPS1;FNBP1L	4.56806e-05	0.018455	2.71852	FARP1;ARHGAP44;PREX1;LBR;SH3PXD2A;ARHGAP31;DOCK11;TRIO;SCRIB;MYO9B;PLEKHG3;ARAP1;IQGAP2;ITSN1;REPS1;ARHGEF6;FNBP1;ARHGEF12;GIT1	0.395062	1	1.19071	DOCK11;FARP1;GMIP;DOCK7;ARHGAP1;TMPO;SCRIB;PLEKHG3;REPS1	1.70923e-07	0.000236729	2.55123	CDC42EP4;FARP1;ARHGEF11;ARHGAP44;PREX1;LBR;SH3PXD2A;ARHGAP29;FNBP1L;ARHGAP31;FMNL1;ARHGAP5;ARHGEF5;PAK4;TRIO;SCRIB;MYO9B;PLEKHG3;ARAP1;ARHGAP17;REPS1;ITSN1;ARHGEF6;CAV1;FNBP1;ARHGAP21;ARHGEF12;ARHGEF7;GIT1;JUP	0.180893	1	1.44356	SYDE1;ARHGEF16;GMIP;DOCK7;ARHGAP1;DNMBP;ARHGEF11;MYO9B;PLEKHG3;REPS1	2.49109e-06	0.00304411	2.61801	CDC42EP4;FARP1;ARHGEF11;PREX1;ARHGAP29;FNBP1L;ARHGAP31;DOCK11;FMNL1;ARHGAP5;ARHGEF5;PAK4;TRIO;SCRIB;STEAP3;ARHGAP17;IQGAP2;ARFGAP2;REPS1;ARHGEF6;MCF2L;FNBP1;ARHGAP21;ARHGEF12;GIT1	0.000108436	0.0239309	4.09182	ITSN1;REPS1;ARHGEF6;PLEKHG3;LBR;KTN1;FMNL1;DOCK7;MYO9B;STOM;MCF2L
Reactome	R-HSA-264870	Caspase-mediated Cleavage Of Cytoskeletal Proteins	NaN	NaN	NaN	NaN	0.0047186	0.333979	8.3385	PLEC;ADD1;VIM	0.372899	1	3.08725	PLEC	0.223218	0.716842	5.61221	VIM	0.485195	1	2.20399	PLEC	0.000166417	0.0410005	6.78169	PLEC;VIM;ADD1;MAPT;DBNL	0.585929	1	1.68889	PLEC	8.28894e-05	0.0114802	4.80448	PLEC;VIM;ADD1;MAPT;DBNL;SPTAN1	0.166406	1	3.08259	MAPT;PLEC	0.00944493	0.522843	4.0727	ADD1;DBNL;VIM;SPTAN1	NaN	NaN	NaN	NaN
Reactome	R-HSA-204998	Cell Death Signaling Via NRAGE, NRIF And NADE	0.448	0.959919	1.63236	BAD;ARHGEF2	0.448	0.966101	1.63236	ARHGEF1;ARHGEF11	0.522177	1	1.42174	BAD;ARHGEF2	NaN	NaN	NaN	NaN	0.027249	0.733281	2.66493	ARHGEF2;SQSTM1;ARHGEF16;ARHGEF11;ARHGEF5;PRPF38B	0.0192106	0.456534	2.55719	ARHGEF6;ARHGEF1;ARHGEF12;TRIO;SOS1;PREX1;ITSN1	0.386362	1	1.40339	SQSTM1;AATF;PRPF38B;ARHGEF2	0.000188147	0.0186131	2.77312	ARHGEF6;ARHGEF1;AKAP13;ARHGEF17;ARHGEF11;ARHGEF5;ARHGEF12;ARHGEF7;TRIO;SOS1;PREX1;BAD;ITSN1	0.018555	0.945112	2.57476	ARHGEF2;SQSTM1;ARHGEF16;ARHGEF11;PRPF38B;AATF;BAD	0.00984074	0.522843	2.38656	ARHGEF6;AKAP13;MCF2L;ARHGEF17;ARHGEF11;ARHGEF5;ARHGEF12;TRIO;PREX1	NaN	NaN	NaN	NaN
Reactome	R-HSA-3247509	Chromatin Modifying Enzymes	0.120312	0.861443	1.80271	SMARCC1;SAP30;EP400;NCOR1;KAT8;GATAD2B;EP300	0.0214555	0.561228	2.30396	GATAD2A;YEATS2;SETD2;WDR77;PHF2;SMARCA4;CHD3;PBRM1;KDM1A	0.101729	1	1.78124	SETD1B;SAP30L;GATAD2A;KAT7;KAT8;SMARCA2;CHD4;KDM1B	0.0464166	0.563403	2.49643	GATAD2A;HCFC1;CHD3;KAT6A;SUDS3;ARID1A	3.82787e-06	0.00340298	3.1471	SMARCC1;SAP30L;GATAD2A;SETD2;SMARCA4;SMARCA2;SUDS3;EP400;NCOR2;KDM2B;NFKB1;MRGBP;SAP30;KAT7;SMARCC2;KAT5;GATAD2B;SETD1B;NCOR1;CHD4	0.0991595	0.671404	1.55239	GATAD2A;EP400;ZZZ3;YEATS2;SETD2;WDR77;NCOR1;SMARCA4;HCFC1;KAT6A;GATAD2B;SUDS3	6.20404e-05	0.0313304	2.50306	SMARCC1;SAP30L;GATAD2A;SETD1A;PRMT3;SETD2;SMARCA4;SMARCA2;SUDS3;NCOR2;KMT2B;HDAC2;SAP30;KAT7;SMARCC2;KAT5;GATAD2B;PBRM1;SETD1B;EP300;CHD4	0.0172252	0.36703	1.60799	GATAD2A;SETD1A;SETD2;SMARCA4;KAT6A;MTA1;EP400;PHF2;MTA3;CHD3;ZZZ3;KANSL1;HCFC1;SMARCC2;KMT2E;YEATS2;WDR77;NCOR1;TAF12;KMT2D;ARID1A	0.000569238	0.13989	2.34614	SMARCC1;KMT2B;SAP30L;SETD1B;SAP30;GATAD2A;KDM6A;KDM4C;PRMT3;SETD2;SMARCA4;KDM2B;KAT7;SMARCC2;GATAD2B;PBRM1;KMT2A;CHD4	0.290085	1	1.2295	MTA1;GATAD2A;ZZZ3;TRRAP;YEATS2;NCOR1;PHF2;SMARCA4;KANSL1;HCFC1;SMARCC2;KDM1A;ARID1A	NaN	NaN	NaN	NaN
Reactome	R-HSA-212165	Epigenetic Regulation Of Gene Expressio	0.139585	0.861443	2.20628	GATAD2B;ERCC6;EP300;SAP30	0.328932	0.954178	1.70849	SIRT1;CHD3;GATAD2A	0.197982	1	1.91942	SAP30L;MYBBP1A;CHD4;GATAD2A	0.133339	0.695433	2.72048	SUDS3;CHD3;GATAD2A	0.00339314	0.430929	2.92311	ERCC6;SF3B1;SAP30L;SAP30;GATAD2A;DEK;GATAD2B;CHD4;SUDS3	0.186948	0.792241	1.64587	MYBBP1A;GATAD2A;DEK;SIN3A;GATAD2B;SUDS3	9.6447e-05	0.0324705	3.19361	ERCC6;DNMT1;SAP30L;HDAC2;MYBBP1A;SAP30;GATAD2A;CHD4;DEK;GATAD2B;EP300;BAZ1B;SUDS3	0.0435469	0.546366	1.75353	ERCC6;MTA1;MYBBP1A;GATAD2A;GSK3B;DEK;SIN3A;SIRT1;MTA3;CHD3;BAZ1B	0.00324062	0.455076	2.70165	ERCC6;SF3B1;SAP30L;CHD4;SAP30;GATAD2A;DEK;GATAD2B;CBX3;BAZ1B	0.439744	1	1.20935	MTA1;MYBBP1A;GATAD2A;GSK3B;DEK;SIN3A	NaN	NaN	NaN	NaN
Reactome	R-HSA-416482	G Alpha (12/13) Signaling Events	0.774042	0.999987	1.0188	ARHGEF2	0.169405	0.864686	2.39801	ARHGEF1;ARHGEF11;TBXA2R	0.82005	1	0.887839	ARHGEF2	NaN	NaN	NaN	NaN	0.0723128	0.877963	2.3494	ARHGEF2;ARHGEF16;ARHGEF11;ARHGEF5;PRPF38B	0.00377848	0.228976	3.03471	ARHGEF6;ARHGEF1;TBXA2R;ARHGEF12;TRIO;SOS1;PREX1;ITSN1	0.823766	1	0.811169	PRPF38B;ARHGEF2	0.000100966	0.0127126	2.89719	ARHGEF6;ARHGEF1;TBXA2R;AKAP13;ARHGEF17;ARHGEF11;ARHGEF5;ARHGEF12;ARHGEF7;TRIO;SOS1;PREX1;ITSN1	0.292498	1	1.60296	ARHGEF16;ARHGEF11;PRPF38B;ARHGEF2	0.00176916	0.196537	2.76043	ARHGEF6;TBXA2R;AKAP13;MCF2L;ARHGEF17;ARHGEF11;ARHGEF5;ARHGEF12;TRIO;PREX1	NaN	NaN	NaN	NaN
Reactome	R-HSA-74160	Gene Expression (Transcription)	0.544195	0.980193	1.01404	ERCC6;SMARCC1;PRKAA1;MAPK14;CDK12;NCBP1;AKT1;SAP30;TNKS1BP1;SRRM1;YAP1;MLLT1;AFF4;GATAD2B;LEO1;TJP1;POLR2A;SUPT6H;NCOR1;PDZD2;YBX1;EP300	0.212403	0.876112	1.21756	NUP214;POLDIP3;GATAD2A;SYMPK;NELFA;SMARCA4;NFIA;NUP153;OCLN;EGFR;DAXX;CHD3;CAVIN1;CDK12;PRKAG2;SIRT1;PBRM1;AFF4;JUN;NUP50;TJP1;NFIB;NR3C1;NUP188;PSMF1;FOXO1	0.563506	1	1.00111	ZNF777;SAP30L;ZNF446;PRKAA1;GATAD2A;HSP90AA1;PML;SMARCA2;NEDD4L;SRSF1;MAPK14;GTF2F1;WWOX;PHC3;SRRM1;CDK13;LEO1;NUP98;POLR2A;TJP1;SETD1B;MYBBP1A;IWS1;PDZD2;CHD4	0.755033	0.952928	0.877493	TJP1;OCLN;NFIX;GATAD2A;NELFE;PRKAG2;CHD3;ZFHX3;KAT6A;NDRG1;SUDS3;ARID1A	0.000209576	0.0931564	1.69085	ERCC6;SF3B1;SAP30L;ZNF446;PRKAA1;SMARCC1;GATAD2A;SYMPK;SMARCA4;PML;SMARCA2;SUDS3;OCLN;NEDD4L;SRSF1;GTF3C1;MAPK14;TRIM33;GTF2F1;NCOR2;RICTOR;BNIP3L;CDK9;DGCR8;CPSF3;NFKB1;CDK12;STEAP3;SAP30;TNKS1BP1;GTF3C3;SRRM1;YAP1;NUP88;SMARCC2;KAT5;THOC5;GATAD2B;LEO1;SUPT5H;SRSF9;SUPT6H;POLR2A;SETD1B;CHD4;TJP1;TAF9B;IWS1;NR3C2;DEK;NCOR1;PDZD2;RANBP2;YBX1;FIP1L1;CDK13	0.0337558	0.551398	1.31103	NUP214;CTNNB1;HDAC7;GATAD2A;POLDIP3;CAMK2D;MDC1;NELFA;SMARCA4;PSMD2;SRRT;ZFHX3;KAT6A;PML;LBR;SUDS3;NUP153;PPP1R13B;OCLN;EGFR;CCNK;MAP4K2;TCEA1;SIN3A;CAVIN1;THOC2;MECP2;CDK12;TRIM28;MAPK3;NDRG1;RPTOR;STK11;TNKS1BP1;NPM1;CDK13;CDKN1B;GATAD2B;ZC3H11A;TNRC6A;JUN;TJP1;POLR2A;NFIB;MYBBP1A;NR3C1;DEK;NCOR1;RANBP2;YBX1;RPRD2;PSMF1;NUP188;FOXO1	0.000639321	0.161429	1.52652	ERCC6;DNMT1;SAP30L;ZNF446;PRKAA1;ZNF385A;GATAD2A;SMARCC1;NOP2;ELAC2;SETD1A;CAMK2D;SYMPK;SMARCA4;PML;SMARCA2;BAZ1B;SUDS3;NEDD4L;SRSF1;GTF3C1;MAPK14;NFIX;GTF2F1;NCOR2;MAX;SRSF2;BNIP3L;CDK9;DGCR8;TRIM28;SSRP1;KMT2B;MED12;HDAC2;SAP30;TNKS1BP1;POLR3C;PHC3;SRRM1;YAP1;NUP88;SMARCC2;KAT5;RUNX1;THOC5;AFF4;PBRM1;LEO1;GATAD2B;SUPT6H;POLR2A;SETD1B;CHD4;TJP1;MYBBP1A;RFFL;IWS1;GPAM;DEK;PDZD2;YBX1;FIP1L1;NOC2L;…	0.00795732	0.225576	1.2931	CPSF7;SRSF6;SETD1A;NFIA;MTA1;NELFB;POU2F1;MAP4K2;MAPK3;PHC3;AFF4;ZC3H11A;TNRC6A;JUN;NUP50;POLR2A;KMT2E;KMT2D;FOXO1;RRAGC;SRRT;BAZ1B;NUP153;TSC2;OCLN;CCNK;MTA3;THOC2;NDRG1;NPM1;PRKAG2;SLU7;SMARCC2;LEO1;SUPT5H;PCGF6;NCOR1;U2AF2;RPRD2;ARID1A;ERCC6;POLDIP3;GSK3B;ZFHX3;KAT6A;ZKSCAN1;CHD3;CAVIN1;MECP2;CDK12;RPTOR;TNKS1BP1;SIRT1;CDKN1B;MYBBP1A;RANBP2;PSMF1;CTNNB1;CTR9;HDAC7;GATAD2A;MDC1;NELFA;SMARCA4;PM…	1.08576e-05	0.010673	1.75222	ERCC6;CBX5;SAP30L;ZNF446;PRKAA1;SF3B1;GATAD2A;NUP214;SMARCC1;STUB1;CTR9;SYMPK;SMARCA4;PSMD2;RING1;ZFHX3;PML;BAZ1B;NUP153;EAF1;SRSF1;GTF3C1;NFIX;TRIM33;GTF2F1;CPSF2;SUPT16H;SRSF2;MAX;BNIP3L;RBL2;TCEA1;DGCR8;ERBB2;CDK12;TRIM28;CDK1;AKT1;KMT2B;MED12;PCF11;SAP30;SMAD1;PHC3;SRRM1;NUP88;SMARCC2;THOC5;BRD2;PBRM1;LEO1;GATAD2B;KMT2A;SRSF9;SUPT6H;POLR2A;SETD1B;SRSF5;CHD4;RFFL;IWS1;GPAM;DEK;PDZD2;SKP1;FIP1L…	0.195404	1	1.12465	NUP214;RRAGC;CTNNB1;NUP155;HDAC7;GATAD2A;POLDIP3;CTR9;GSK3B;SRSF11;NELFA;SYMPK;SMARCA4;SRRT;NFIA;PRKAB2;NUP153;TSC2;OCLN;EGFR;SRSF4;MTA1;NELFB;THRA;MAP4K2;TCEA1;SIN3A;THOC2;MECP2;CDK12;STEAP3;MAPK3;NDRG1;RPTOR;YY1;HDAC4;TNKS1BP1;NPM1;PHC3;SMARCC2;CDKN1B;AFF4;ZC3H11A;TNRC6A;LEO1;SUPT5H;NUP50;NUP98;POLR2A;JUN;PCGF6;TJP1;MYBBP1A;NFIB;RPRD1B;NR3C1;DEK;NCOR1;MED24;RPRD2;PSMF1;U2AF2;CDK13;ARID1A	NaN	NaN	NaN	NaN
Reactome	R-HSA-193648	NRAGE Signals Death Thru JNK	0.354209	0.901089	1.96944	BAD;ARHGEF2	0.354209	0.966101	1.96944	ARHGEF1;ARHGEF11	0.421205	1	1.71532	BAD;ARHGEF2	NaN	NaN	NaN	NaN	0.0413407	0.835271	2.71316	ARHGEF2;ARHGEF16;ARHGEF11;ARHGEF5;PRPF38B	0.00617308	0.307499	3.08524	ARHGEF6;ARHGEF1;ARHGEF12;TRIO;SOS1;PREX1;ITSN1	0.491558	1	1.31419	PRPF38B;AATF;ARHGEF2	1.03735e-05	0.00205247	3.34576	ARHGEF6;ARHGEF1;AKAP13;ARHGEF17;ARHGEF11;ARHGEF5;ARHGEF12;ARHGEF7;TRIO;SOS1;PREX1;BAD;ITSN1	0.0239879	0.945112	2.6861	ARHGEF2;ARHGEF16;ARHGEF11;PRPF38B;AATF;BAD	0.00211632	0.215512	2.87938	ARHGEF6;AKAP13;MCF2L;ARHGEF17;ARHGEF11;ARHGEF5;ARHGEF12;TRIO;PREX1	NaN	NaN	NaN	NaN
Reactome	R-HSA-6794361	Neurexins And Neuroligins	0.0480516	0.861443	4.00689	SHANK3;APBA2;EPB41L1	0.584288	0.999923	1.70234	EPB41L1	0.253296	1	2.4819	SIPA1L1;EPB41L1	0.421806	0.839263	2.69683	EPB41L3	0.0392966	0.830908	3.20317	SIPA1L1;EPB41L3;APBA2;EPB41L1	0.0700312	0.63159	2.66026	SIPA1L1;EPB41L3;PDLIM5;DBNL	0.0233513	0.882483	3.00054	EPB41L3;EPB41L1;SIPA1L1;SHANK3;APBA2	0.00897879	0.235458	2.6675	EPB41L3;EPB41L5;SIPA1L1;PDLIM5;EPB41L2;SHANK3;DBNL	0.496774	1	1.48127	SIPA1L1;HOMER3	4.34479e-05	0.0132733	4.16619	EPB41L3;EPB41L5;EPB41L1;PDLIM5;HOMER3;EPB41L2;SHANK3;EPB41;DBNL	NaN	NaN	NaN	NaN
Reactome	R-HSA-6794362	Protein-protein Interactions At Synapses	0.0372651	0.861443	3.40075	DLG1;SHANK3;APBA2;EPB41L1	0.137597	0.79933	2.63345	PPFIBP1;PPFIBP2;EPB41L1	0.184426	1	2.29236	DLG1;SIPA1L1;EPB41L1	0.046707	0.563403	4.19334	PPFIBP1;EPB41L3;PPFIBP2	0.0505581	0.868656	2.58008	EPB41L3;EPB41L1;SIPA1L1;PPFIA1;APBA2	0.0316925	0.551398	2.53695	EPB41L3;SIPA1L1;PDLIM5;PPFIBP1;PPFIBP2;DBNL	0.0451692	1	2.33547	EPB41L3;EPB41L1;SIPA1L1;PPFIA1;SHANK3;APBA2	0.00360696	0.168437	2.46448	EPB41L3;EPB41L5;SIPA1L1;PDLIM5;EPB41L2;SHANK3;PPFIBP1;PPFIBP2;DLG1;DBNL	0.464984	1	1.36605	SIPA1L1;PPFIA1;HOMER3	1.83967e-05	0.00749358	3.62104	EPB41L3;EPB41L5;EPB41L1;PDLIM5;HOMER3;EPB41L2;SHANK3;PPFIBP1;PPFIBP2;EPB41;DLG1;DBNL	NaN	NaN	NaN	NaN
KEGG	hsa05205	Proteoglycans in cancer	0.668256	0.999987	0.989153	ANK3;MAPK14;CAV2;AKT1	0.0128355	0.419768	2.37054	EGFR;PPP1R12B;ARHGEF1;FLNB;EIF4B;ANK1;PXN;PAK1;RPS6;FLNA	0.770373	1	0.860544	ANK3;MAP2K2;MAPK14;BRAF	0.0629004	0.611214	2.3135	SDC2;PPP1R12B;EIF4B;PXN;FLNA;PRKACA	0.744148	1	0.889321	RAF1;MAPK14;CAV2;CTTN;SLC9A1;PAK1	0.00019897	0.0410005	2.40363	CTNNB1;CAMK2D;PXN;FLNA;PPP1R12C;PRKACA;MAP2K2;SDC2;EGFR;PPP1R12B;ARHGEF1;RPS6;MAPK3;EIF4B;ANK1;PPP1R12A;SOS1;ANK2;FLNB;ARHGEF12	0.85102	1	0.785453	RAF1;MAPK14;CAV2;CAMK2D;PAK1;MAP2K2;FAS	0.00504937	0.19978	1.70519	CTNNB1;BRAF;PXN;FLNA;PPP1R12C;PRKACA;MAP2K2;SDC2;EGFR;PPP1R12B;ARHGEF1;SLC9A1;ANK3;RPS6;MAPK3;PDCD4;EIF4B;PPP1R12A;SOS1;ANK2;MAPK1;FLNB;CAV1;ARHGEF12	0.944728	1	0.627228	SLC9A1;ERBB2;ANK2;MAP2K2;AKT1	0.03726	0.996879	1.57469	PDCD4;EGFR;CTNNB1;PPP1R12B;MAPK3;CD44;FLNB;EIF4B;SLC9A1;PXN;ARHGEF12;RPS6;PPP1R12A;FLNA;PPP1R12C;PRKACA;ANK2;MAP2K2	NaN	NaN	NaN	NaN
Reactome	R-HSA-9013149	RAC1 GTPase Cycle	0.236187	0.861443	1.55542	DOCK11;ARHGAP1;ARHGAP35;GIT1;PLEKHG3;REPS1	0.120312	0.794392	1.80271	ALS2;ARHGEF11;GARRE1;MYO9B;IQGAP2;REPS1;WASF2	0.34441	1	1.35163	ARHGAP1;ARHGAP12;ARHGAP17;GIT1;PLEKHG3;REPS1	0.121768	0.687963	2.09743	CDC42EP4;FARP1;EMD;IQGAP2;WASF2	0.67451	1	0.959639	FARP1;TMPO;ARHGEF11;ARHGEF5;MYO9B;REPS1	0.000202973	0.0410005	2.46139	FERMT2;FARP1;ARHGAP44;PREX1;LBR;ARHGAP31;DOCK11;GARRE1;TRIO;MYO9B;PLEKHG3;ARAP1;SOS1;IQGAP2;REPS1;ARHGEF6;GIT1;ABI2;WASF2	0.517864	1	1.07809	DOCK11;FARP1;GMIP;DOCK7;ARHGAP1;ARHGAP12;TMPO;PLEKHG3;REPS1	7.1093e-07	0.000492319	2.38901	LEMD3;FERMT2;CDC42EP4;FARP1;ARHGEF11;ARHGAP44;PREX1;LBR;ARHGAP29;ARHGAP31;FMNL1;ARHGAP5;ARHGAP12;ARHGEF5;GARRE1;PAK4;MYO9B;TRIO;PLEKHG3;ARAP1;ARHGAP17;SOS1;REPS1;ARHGEF6;DOCK5;CAV1;ARHGAP21;ARHGEF7;GIT1;ABI1;WASF2	0.557633	1	1.0532	GMIP;DOCK7;ARHGAP1;ARHGEF11;MYO9B;TAOK3;PLEKHG3;REPS1	0.000554256	0.0752556	2.08077	FERMT2;CDC42EP4;FARP1;ARHGEF11;PREX1;ARHGAP29;ARHGAP31;DOCK11;FMNL1;ARHGAP5;ARHGEF5;PAK4;TRIO;ARHGAP17;IQGAP2;REPS1;ARHGEF6;MCF2L;ARHGAP21;GIT1;ABI1;WASF2	NaN	NaN	NaN	NaN
Reactome	R-HSA-9012999	RHO GTPase Cycle	0.0780574	0.861443	1.49267	ARHGEF2;STOM;STK10;DOCK11;REPS1;TRA2B;ADD3;ARHGAP35;BLTP3B;ARHGAP1;SRRM1;GIT1;TJP2;PKP4;PGRMC2;PLEKHG3;TOR1AIP1;RBM15	0.0780574	0.741126	1.49267	SCRIB;SLK;VIM;ADD3;ARHGEF1;LMNB1;ALS2;RBMX;ARHGEF11;GARRE1;CAVIN1;MYO9B;IQGAP2;AKAP12;SH3PXD2A;REPS1;TJP2;WASF2	0.0515485	1	1.51478	ARHGEF2;HSP90AA1;BLTP3B;ACBD5;RALGAPA1;SLK;STK10;ARHGAP12;PKP4;PLEKHG3;BAIAP2L2;SRRM1;ARHGAP17;TJP2;DBN1;REPS1;TEX2;HSP90AB1;ARHGAP1;GIT1;KIDINS220	0.0541789	0.580918	1.74198	SCRIB;GJA1;VIM;CDC42EP4;LMNB1;FARP1;EMD;TRIP10;TJP2;IQGAP2;AKAP12;SH3PXD2A;WASF2	0.470301	1	1.05667	ARHGEF2;FARP1;BLTP3B;RNF20;ARHGEF11;FNBP1L;HNRNPC;PHIP;ARHGEF16;ARHGEF5;MYO9B;PKP4;STEAP3;SRRM1;SLC4A7;TJP2;PRPF38B;REPS1;RBM15;CDC42BPB;TMPO	0.00152428	0.146264	1.66978	GJA1;ADD3;FERMT2;FARP1;ARHGAP44;TRIP10;PREX1;AKAP12;SH3PXD2A;LBR;RAPGEF1;ARHGAP31;PEAK1;DOCK11;ARHGEF1;GARRE1;CAVIN1;DSG2;MYO9B;PKP4;PLEKHG3;TRIO;SCRIB;CDC37;ARAP1;SOS1;DLG5;IQGAP2;NSFL1C;DBN1;ITSN1;REPS1;ARHGEF6;VIM;FNBP1;ARHGEF12;GIT1;ABI2;WASF2	0.19277	1	1.19653	ARHGEF2;FAM169A;SPTBN1;FARP1;DOCK7;BLTP3B;RALGAPA1;SLK;HNRNPC;STK10;DOCK11;PHIP;ARHGAP12;SCRIB;PKP4;PLEKHG3;TOR1AIP1;ITSN2;GMIP;SRRM1;SLC4A7;TJP2;PRPF38B;DBN1;REPS1;RBM15;TRA2B;ARHGAP18;TMPO;ARHGAP1;KIDINS220	2.01084e-06	0.000696253	1.74944	GJA1;LEMD3;CPSF7;SPTBN1;FERMT2;LMNB1;FARP1;CDC42EP4;ADD3;ARHGEF11;ARHGAP44;PREX1;AKAP12;SH3PXD2A;ARHGAP29;LBR;RAPGEF1;FNBP1L;ARHGAP31;PEAK1;PHIP;STK10;FMNL1;ARHGAP5;ARHGEF1;GPS1;ARHGAP12;ARHGEF5;PAK4;GARRE1;MYO9B;CAVIN1;PKP4;OSBPL11;PLEKHG3;TRIO;SCRIB;EFHD2;ARAP1;CDC37;VAPB;SPTAN1;AKAP13;RBMX;ARHGAP17;SOS1;PRAG1;NSFL1C;TJP2;DLG5;DBN1;ITSN1;RBM15;REPS1;ARHGEF6;TEX2;VIM;DOCK5;ARHGEF17;CAV1;FNBP1;AR…	0.301251	1	1.13739	ARHGEF2;FAM169A;DOCK7;RNF20;BLTP3B;ARHGEF11;TAOK3;RALGAPA1;ARHGEF16;MYO9B;PKP4;PLEKHG3;TOR1AIP1;BAIAP2L2;GMIP;DNMBP;SRRM1;SLC4A7;TJP2;PRPF38B;REPS1;TRA2B;RBM15;SYDE1;TEX2;ARHGAP1;KIDINS220	0.00106979	0.130728	1.56602	GJA1;ADD3;FERMT2;SPTBN1;LMNB1;FARP1;CDC42EP4;ARHGEF11;PREX1;AKAP12;ARHGAP29;FNBP1L;ARHGAP31;DOCK11;FMNL1;ARHGAP5;ARHGEF5;PAK4;TRIO;DSG2;NCK1;TMEM87A;OSBPL11;PKP4;TOR1AIP1;SCRIB;STEAP3;SPTAN1;VAPB;AKAP13;ARHGAP17;PRAG1;IQGAP2;TJP2;ARHGAP6;DBN1;REPS1;RBM15;ARFGAP2;ARHGEF6;TEX2;VIM;MCF2L;ARHGEF17;FNBP1;ARHGAP21;ARHGEF12;GIT1;ABI1;WASF2	NaN	NaN	NaN	NaN
Reactome	R-HSA-8980692	RHOA GTPase Cycle	0.046043	0.861443	2.11911	ARHGEF2;STK10;ARHGAP35;ARHGAP1;TJP2;PGRMC2;PLEKHG3;STOM	0.214631	0.876112	1.60612	SLK;ARHGEF1;ARHGEF11;CAVIN1;MYO9B;TJP2	0.0881737	1	1.8393	SLK;TEX2;ARHGEF2;STK10;ARHGAP1;TJP2;PLEKHG3;ACBD5	0.732796	0.944964	0.964014	FARP1;TJP2	0.320609	1	1.30294	ARHGEF2;FARP1;TMPO;ARHGEF11;ARHGEF5;MYO9B;PRPF38B;TJP2	0.0819671	0.636821	1.60299	ARHGAP31;ARHGEF1;FARP1;ARHGEF12;ARHGAP44;CAVIN1;TRIO;MYO9B;PLEKHG3;PREX1;LBR;ARAP1	0.218413	1	1.35328	SLK;ARHGEF2;STK10;FARP1;GMIP;ARHGAP18;ARHGAP1;TMPO;TJP2;PRPF38B;PLEKHG3	0.000129425	0.0144624	2.06082	FARP1;ARHGEF11;ARHGAP44;PREX1;LBR;ARHGAP29;ARHGAP31;STK10;ARHGEF1;ARHGAP5;ARHGEF5;CAVIN1;TRIO;MYO9B;PLEKHG3;ARAP1;VAPB;AKAP13;TJP2;TEX2;ARHGEF17;CAV1;ARHGAP21;ARHGEF12;ARHGEF7;JUP	0.369493	1	1.21827	TEX2;ARHGEF2;GMIP;ARHGAP1;ARHGEF11;MYO9B;PRPF38B;PLEKHG3;TJP2	0.0128335	0.609623	1.75459	VAPB;ARHGAP31;TEX2;FARP1;ARHGAP5;AKAP13;MCF2L;ARHGEF17;ARHGEF11;ARHGEF5;ARHGEF12;ARHGAP21;TRIO;ARHGAP6;TMEM87A;PREX1;ARHGAP29;TJP2	NaN	NaN	NaN	NaN
Reactome	R-HSA-9013026	RHOB GTPase Cycle	0.00803002	0.861443	3.55658	ARHGEF2;STK10;ARHGAP1;ARHGAP35;TJP2;STOM	0.00803002	0.373185	3.55658	SLK;ARHGEF1;ARHGEF11;CAVIN1;MYO9B;TJP2	0.053447	1	2.60508	SLK;ARHGEF2;STK10;ARHGAP1;TJP2	0.693501	0.927337	1.27202	TJP2	0.065294	0.869929	2.19428	ARHGEF2;ARHGEF11;ARHGEF5;MYO9B;PRPF38B;TJP2	0.271961	0.819771	1.53708	ARHGEF1;ARHGEF12;CAVIN1;MYO9B;PREX1	0.173651	1	1.67609	SLK;ARHGEF2;STK10;ARHGAP1;TJP2;PRPF38B	0.000135748	0.0144624	2.62884	STK10;ARHGEF1;ARHGAP5;AKAP13;ARHGEF17;CAV1;ARHGEF11;ARHGEF5;ARHGEF12;ARHGAP21;CAVIN1;MYO9B;PREX1;JUP;TJP2	0.127818	1	1.83316	ARHGEF2;MYO9B;ARHGAP1;ARHGEF11;TJP2;PRPF38B	0.0135787	0.614563	2.17557	ARHGAP5;AKAP13;MCF2L;ARHGEF17;ARHGEF11;ARHGEF5;ARHGEF12;ARHGAP21;TJP2;PREX1	NaN	NaN	NaN	NaN
Reactome	R-HSA-9013406	RHOQ GTPase Cycle	0.0420883	0.861443	2.79807	ARHGAP1;ARHGAP35;GIT1;PLEKHG3;STOM	0.868752	0.999923	0.749867	SCRIB	0.182391	1	1.98292	GIT1;PLEKHG3;ARHGAP17;ARHGAP1	0.0329245	0.542107	3.63883	CDC42EP4;GJA1;TRIP10;SCRIB	0.622022	1	1.09445	STEAP3;CDC42BPB;SLC4A7	0.0279617	0.551398	2.23364	GJA1;FNBP1;TRIP10;SCRIB;GIT1;PREX1;PLEKHG3;ITSN1	0.601542	1	1.07915	PLEKHG3;ARHGAP1;SLC4A7;SCRIB	0.000368146	0.0339922	2.45506	GJA1;JUP;CDC42EP4;ARHGAP5;CAV1;FNBP1;ARHGAP21;ARHGAP17;ARHGEF7;PAK4;GIT1;SCRIB;PREX1;PLEKHG3;ITSN1	0.527204	1	1.17982	ARHGAP1;PLEKHG3;SYDE1;SLC4A7	0.00784621	0.481566	2.229	GJA1;CDC42EP4;ARHGAP5;FNBP1;ARHGAP21;ARHGAP17;PAK4;GIT1;SCRIB;PREX1;STEAP3	NaN	NaN	NaN	NaN
Reactome	R-HSA-73857	RNA Polymerase II Transcription	0.461493	0.959919	1.06587	SMARCC1;PRKAA1;MAPK14;CDK12;NCBP1;AKT1;TNKS1BP1;SRRM1;YAP1;MLLT1;AFF4;GATAD2B;LEO1;TJP1;POLR2A;SUPT6H;NCOR1;PDZD2;YBX1;EP300	0.559674	0.996355	1.0091	POLDIP3;GATAD2A;SYMPK;NELFA;SMARCA4;OCLN;EGFR;DAXX;CHD3;CDK12;PRKAG2;SIRT1;PBRM1;AFF4;JUN;TJP1;NR3C1;PSMF1;FOXO1	0.63156	1	0.966983	ZNF777;PRKAA1;ZNF446;GATAD2A;PML;SMARCA2;NEDD4L;SRSF1;MAPK14;GTF2F1;WWOX;PHC3;SRRM1;CDK13;LEO1;TJP1;POLR2A;SETD1B;IWS1;PDZD2;CHD4	0.787727	0.953958	0.845894	TJP1;OCLN;GATAD2A;NELFE;PRKAG2;CHD3;ZFHX3;KAT6A;NDRG1;ARID1A	0.00159377	0.283372	1.60967	SMARCC1;PRKAA1;ZNF446;GATAD2A;SYMPK;SMARCA4;PML;SMARCA2;OCLN;NEDD4L;SRSF1;MAPK14;GTF2F1;TRIM33;NCOR2;RICTOR;CDK9;BNIP3L;DGCR8;CPSF3;NFKB1;CDK12;STEAP3;TNKS1BP1;SRRM1;YAP1;SMARCC2;KAT5;CDK13;THOC5;GATAD2B;LEO1;SUPT5H;SRSF9;SUPT6H;POLR2A;SETD1B;TJP1;TAF9B;IWS1;NR3C2;DEK;NCOR1;PDZD2;YBX1;FIP1L1;CHD4	0.0651743	0.63159	1.27676	CTNNB1;HDAC7;POLDIP3;GATAD2A;CAMK2D;MDC1;NELFA;SMARCA4;PSMD2;SRRT;ZFHX3;KAT6A;PML;LBR;PPP1R13B;OCLN;EGFR;CCNK;MAP4K2;SIN3A;TCEA1;THOC2;MECP2;CDK12;TRIM28;MAPK3;NDRG1;RPTOR;STK11;TNKS1BP1;NPM1;CDK13;GATAD2B;CDKN1B;ZC3H11A;TNRC6A;JUN;TJP1;POLR2A;NR3C1;DEK;NCOR1;YBX1;RPRD2;PSMF1;FOXO1	0.00744164	0.578158	1.42098	SMARCC1;PRKAA1;ZNF446;ZNF385A;GATAD2A;CAMK2D;NOP2;SETD1A;SYMPK;SMARCA4;PML;SMARCA2;NEDD4L;SRSF1;MAPK14;GTF2F1;NCOR2;MAX;SRSF2;CDK9;BNIP3L;DGCR8;TRIM28;SSRP1;KMT2B;MED12;HDAC2;TNKS1BP1;PHC3;SRRM1;YAP1;SMARCC2;KAT5;RUNX1;THOC5;AFF4;PBRM1;LEO1;GATAD2B;CDK13;SUPT6H;POLR2A;SETD1B;TJP1;RFFL;IWS1;GPAM;DEK;PDZD2;YBX1;FIP1L1;NOC2L;DDB2;EP300;CHD4	0.0153355	0.337137	1.2806	CPSF7;SRSF6;SETD1A;NELFB;POU2F1;MAP4K2;MAPK3;PHC3;AFF4;ZC3H11A;TNRC6A;JUN;POLR2A;KMT2E;KMT2D;FOXO1;RRAGC;SRRT;TSC2;OCLN;CCNK;THOC2;NDRG1;NPM1;PRKAG2;SLU7;SMARCC2;LEO1;SUPT5H;PCGF6;NCOR1;U2AF2;RPRD2;ARID1A;POLDIP3;GSK3B;ZFHX3;KAT6A;ZKSCAN1;CHD3;MECP2;CDK12;RPTOR;TNKS1BP1;SIRT1;CDKN1B;PSMF1;CTNNB1;CTR9;HDAC7;GATAD2A;MDC1;NELFA;SMARCA4;PML;LBR;PPP1R13B;EGFR;MEN1;DAXX;SIN3A;TCEA1;RB1;YY1;STK11;HDAC4;…	8.79852e-05	0.0432447	1.70169	SMARCC1;CBX5;PRKAA1;ZNF446;CTR9;GATAD2A;STUB1;SYMPK;SMARCA4;PSMD2;RING1;ZFHX3;PML;EAF1;SRSF1;GTF2F1;TRIM33;CPSF2;SUPT16H;MAX;RBL2;BNIP3L;SRSF2;DGCR8;TCEA1;ERBB2;CDK12;CDK1;TRIM28;AKT1;KMT2B;MED12;PCF11;SMAD1;PHC3;SRRM1;SMARCC2;CDK13;THOC5;BRD2;PBRM1;LEO1;GATAD2B;KMT2A;SRSF9;SUPT6H;POLR2A;SETD1B;SRSF5;RFFL;IWS1;GPAM;DEK;PDZD2;SKP1;FIP1L1;NOC2L;CBX3;CHD4	0.249132	1	1.10865	RRAGC;CTNNB1;CTR9;HDAC7;POLDIP3;GATAD2A;GSK3B;SRSF11;SYMPK;NELFA;SMARCA4;SRRT;PRKAB2;TSC2;OCLN;EGFR;SRSF4;NELFB;THRA;MAP4K2;SIN3A;TCEA1;THOC2;MECP2;CDK12;STEAP3;NDRG1;MAPK3;RPTOR;YY1;HDAC4;TNKS1BP1;NPM1;PHC3;SMARCC2;CDKN1B;AFF4;ZC3H11A;TNRC6A;JUN;LEO1;SUPT5H;TJP1;POLR2A;PCGF6;RPRD1B;NR3C1;DEK;NCOR1;MED24;U2AF2;RPRD2;PSMF1;CDK13;ARID1A	NaN	NaN	NaN	NaN
Reactome	R-HSA-8939243	RUNX1 Interacts With Co-Factors Whose Precise Effect On RUNX1 Targets Is Not Known	0.181789	0.861443	3.07843	SMARCC1;EP300	0.181789	0.864686	3.07843	SMARCA4;PBRM1	0.224717	1	2.68121	PHC3;SMARCA2	0.396875	0.79865	2.9134	ARID1A	0.0295843	0.733281	3.46041	SMARCC1;SMARCA4;SMARCC2;SMARCA2	0.801443	0.999999	0.951515	SMARCA4	3.4255e-05	0.0313304	5.04113	SMARCC1;PHC3;SMARCA4;SMARCC2;SMARCA2;PBRM1;RUNX1;EP300	0.230613	0.892175	1.722	PHC3;SMARCA4;SMARCC2;ARID1A	0.00175541	0.287595	4.19863	SMARCC1;PHC3;SMARCA4;SMARCC2;RING1;PBRM1	0.133596	1	2.11421	PHC3;SMARCA4;SMARCC2;ARID1A	NaN	NaN	NaN	NaN
Reactome	R-HSA-3108232	SUMO E3 Ligases SUMOylate Target Proteins	0.798323	0.999987	0.82654	XPC;EP300;TP53BP1	0.0539665	0.701884	2.05222	NUP214;DAXX;NR3C1;NUP188;CHD3;SMC5;NUP153;NUP50	0.527922	1	1.1393	NUP98;TOP2B;PHC3;PML;TP53BP1	0.933938	0.994029	0.556301	CHD3	0.126452	0.935713	1.56734	HNRNPC;NCOR2;NR3C2;RANBP2;NUP88;PML;TP53BP1;XPC;SP100;SAFB	0.0111656	0.40569	1.93835	NUP214;HDAC7;MDC1;NR3C1;NOP58;NPM1;SIN3A;RANBP2;NUP188;PML;TP53BP1;SMC5;UHRF2;TRIM28;NUP153	0.0464202	1	1.66299	DNMT1;HDAC2;HNRNPC;NCOR2;TRIM28;TOP2B;PHC3;NUP88;PML;TP53BP1;XPC;SP100;SAFB;EP300	0.00377008	0.168437	1.76246	HDAC7;MDC1;PML;NUP153;MTA1;DAXX;MBD1;DDX17;SIN3A;CHD3;XPC;HDAC4;NPM1;PHC3;TP53BP1;SMC5;UHRF2;NUP50;NUP98;NR3C1;NOP58;RANBP2;SP3	0.023787	0.945112	1.82174	CBX5;NUP214;MRTFA;TRIM28;TOP2B;PHC3;NUP88;RING1;PML;TP53BP1;XPC;SP100;SAFB;NUP153	0.000196771	0.0400756	2.17698	NUP214;NUP155;HDAC7;CETN2;NUP153;MTA1;MBD1;DDX17;THRA;SIN3A;XPC;HDAC4;NPM1;PHC3;TP53BP1;SMC5;UHRF2;NUP50;NUP98;NR3C1;NOP58;SP3;HNRNPK	NaN	NaN	NaN	NaN
Reactome	R-HSA-194315	Signaling By Rho GTPases	0.113602	0.861443	1.35355	ARHGEF2;ADD3;ARHGAP35;BLTP3B;PGRMC2;MAPK14;STK10;DOCK11;CLASP1;PKP4;PLEKHG3;TOR1AIP1;PRKCD;SRRM1;TJP2;TRA2B;REPS1;RBM15;PPP1R14A;ARHGAP1;PDZD2;GIT1;STOM	0.16666	0.864686	1.28977	ADD3;LMNB1;ALS2;ARHGEF11;FLNA;AKAP12;SH3PXD2A;SLK;PPP1R12B;ARHGEF1;GARRE1;CAVIN1;MYO9B;SCRIB;RBMX;TJP2;IQGAP2;KDM1A;REPS1;VIM;MYLK;WASF2	0.158729	1	1.27332	ARHGEF2;HSP90AA1;BLTP3B;ACBD5;RALGAPA1;SLK;MAPK14;STK10;ARHGAP12;CLASP1;PKP4;PLEKHG3;BAIAP2L2;SRRM1;ARHGAP17;TJP2;DBN1;REPS1;NUP98;TEX2;HSP90AB1;ARHGAP1;PDZD2;GIT1;KIDINS220	0.0524299	0.580918	1.62286	SCRIB;GJA1;VIM;PPP1R12B;LMNB1;FARP1;PPP1R14A;CDC42EP4;MYLK;EMD;TRIP10;TJP2;IQGAP2;FLNA;AKAP12;SH3PXD2A;WASF2	0.40774	1	1.07256	ARHGEF2;FARP1;BLTP3B;RNF20;ARHGEF11;FNBP1L;CTNNA1;MAPK14;HNRNPC;PHIP;ARHGEF16;ARHGEF5;CLASP1;MYO9B;PKP4;STEAP3;CTTN;CENPA;SRRM1;SLC4A7;TJP2;PRPF38B;REPS1;RBM15;CDC42BPB;CLIP1;TMPO;PDZD2;RANBP2;DYNC1LI1	0.00156884	0.146264	1.56377	CTNNB1;GJA1;ADD3;FERMT2;FARP1;ARHGAP44;TRIP10;FLNA;PREX1;AKAP12;SH3PXD2A;LBR;RAPGEF1;ARHGAP31;PEAK1;PPP1R12B;DOCK11;ARHGEF1;GARRE1;CAVIN1;DSG2;MYO9B;PKP4;PLEKHG3;MAPK3;TRIO;SCRIB;CDC37;ARAP1;NDE1;DYNC1I1;PPP1R12A;SOS1;DLG5;NSFL1C;IQGAP2;CDKN1B;DBN1;ITSN1;REPS1;ARHGEF6;VIM;PPP2R5D;FNBP1;MYLK;ARHGEF12;RANBP2;DYNC1LI1;GIT1;ABI2;WASF2	0.395013	1	1.06479	ARHGEF2;FAM169A;SPTBN1;FARP1;DOCK7;BLTP3B;RALGAPA1;CTNNA1;SLK;MAPK14;HNRNPC;STK10;DOCK11;PHIP;ARHGAP12;CLASP1;SCRIB;PKP4;PLEKHG3;TOR1AIP1;ITSN2;CENPA;GMIP;SRRM1;SLC4A7;TJP2;PRPF38B;DBN1;REPS1;RBM15;TRA2B;MYH14;DYNC1I2;ARHGAP18;TMPO;ARHGAP1;PDZD2;KIDINS220;MYH10	5.89458e-06	0.0016328	1.60306	CPSF7;SPTBN1;ARHGAP44;RAPGEF1;PHIP;STK10;PPP1R12B;ARHGAP12;ARHGEF5;MYO9B;MAPK3;ARAP1;VAPB;KANSL1;ARHGAP17;PPP1R12A;PRAG1;NSFL1C;DBN1;RBM15;DOCK5;MYLK;MYH11;ARHGEF7;JUP;ABI1;FERMT2;ARHGEF11;AKAP12;ARHGAP29;FNBP1L;FMNL1;ARHGEF1;ARHGAP5;OSBPL11;PLEKHG3;CDC37;SOS1;ARHGEF6;TEX2;FNBP1;ARHGEF12;GIT1;LEMD3;LMNB1;FARP1;PREX1;SH3PXD2A;GPS1;PAK4;GARRE1;CAVIN1;PKP4;EFHD2;SPTAN1;NDE1;RBMX;TJP2;CDKN1B;ITSN1;RE…	0.529987	1	1.01176	ARHGEF2;FAM169A;MRTFA;DOCK7;RNF20;BLTP3B;ARHGEF11;TAOK3;RALGAPA1;CTNNA1;ARHGEF16;KDM4C;CLASP1;MYO9B;PKP4;PLEKHG3;TOR1AIP1;BAIAP2L2;CENPA;GMIP;DNMBP;SRRM1;SLC4A7;TJP2;PRPF38B;REPS1;RBM15;TRA2B;SYDE1;TEX2;ARHGAP1;PDZD2;KIDINS220;LIMK2	0.00451081	0.378397	1.40568	CTNNB1;GJA1;ADD3;FERMT2;SPTBN1;LMNB1;FARP1;CDC42EP4;ARHGEF11;FLNA;PREX1;AKAP12;ARHGAP29;FNBP1L;ARHGAP31;PPP1R12B;DOCK11;FMNL1;ARHGAP5;ARHGEF5;PAK4;TRIO;NCK1;DSG2;TMEM87A;OSBPL11;MAPK3;TOR1AIP1;PKP4;SCRIB;SPTAN1;STEAP3;VAPB;AKAP13;KANSL1;ARHGAP17;PPP1R12A;PRAG1;IQGAP2;TJP2;ARHGAP6;DBN1;KDM1A;RBM15;CDKN1B;REPS1;ARHGEF6;ARFGAP2;NUP98;TEX2;VIM;PPP1R14A;PPP2R5D;MCF2L;ARHGEF17;FNBP1;MYLK;ARHGEF12;ARHGA…	8.17149e-06	0.00536011	2.56467	ARHGEF6;KTN1;CDKN1B;FLNA;NSFL1C;TOR1AIP1;PGRMC2;STK10;MYO9B;CLASP1;KLC4;DYNC1LI1;PPP1R12A;MAPK3;PRKCD;STOM;FERMT2;TRIP10;PLEKHG3;ARHGEF2;LBR;RANBP2;DOCK7;ITSN1;MCF2L;REPS1;VIM;PEAK1;FMNL1;AKAP12;PPP1R14A
Reactome	R-HSA-9716542	Signaling By Rho GTPases, Miro GTPases And RHOBTB3	0.134875	0.861443	1.32196	ARHGEF2;ADD3;ARHGAP35;BLTP3B;PGRMC2;MAPK14;STK10;DOCK11;CLASP1;PKP4;PLEKHG3;TOR1AIP1;PRKCD;SRRM1;TJP2;TRA2B;REPS1;RBM15;PPP1R14A;ARHGAP1;PDZD2;GIT1;STOM	0.19369	0.876112	1.25967	ADD3;LMNB1;ALS2;ARHGEF11;FLNA;AKAP12;SH3PXD2A;SLK;PPP1R12B;ARHGEF1;GARRE1;CAVIN1;MYO9B;SCRIB;RBMX;TJP2;IQGAP2;KDM1A;REPS1;VIM;MYLK;WASF2	0.132604	1	1.29777	ARHGEF2;HSP90AA1;BLTP3B;LRRC41;ACBD5;RALGAPA1;SLK;MAPK14;STK10;ARHGAP12;CLASP1;PKP4;PLEKHG3;BAIAP2L2;SRRM1;ARHGAP17;TJP2;DBN1;REPS1;NUP98;TEX2;HSP90AB1;ARHGAP1;PDZD2;GIT1;KIDINS220	0.0620353	0.611214	1.58499	SCRIB;GJA1;VIM;PPP1R12B;LMNB1;FARP1;PPP1R14A;CDC42EP4;MYLK;EMD;TRIP10;TJP2;IQGAP2;FLNA;AKAP12;SH3PXD2A;WASF2	0.458685	1	1.04753	ARHGEF2;FARP1;BLTP3B;RNF20;ARHGEF11;FNBP1L;CTNNA1;MAPK14;HNRNPC;PHIP;ARHGEF16;ARHGEF5;CLASP1;MYO9B;PKP4;STEAP3;CTTN;CENPA;SRRM1;SLC4A7;TJP2;PRPF38B;REPS1;RBM15;CDC42BPB;CLIP1;TMPO;PDZD2;RANBP2;DYNC1LI1	0.00256673	0.182993	1.52728	CTNNB1;GJA1;ADD3;FERMT2;FARP1;ARHGAP44;TRIP10;FLNA;PREX1;AKAP12;SH3PXD2A;LBR;RAPGEF1;ARHGAP31;PEAK1;PPP1R12B;DOCK11;ARHGEF1;GARRE1;CAVIN1;DSG2;MYO9B;PKP4;PLEKHG3;MAPK3;TRIO;SCRIB;CDC37;ARAP1;NDE1;DYNC1I1;PPP1R12A;SOS1;DLG5;NSFL1C;IQGAP2;CDKN1B;DBN1;ITSN1;REPS1;ARHGEF6;VIM;PPP2R5D;FNBP1;MYLK;ARHGEF12;RANBP2;DYNC1LI1;GIT1;ABI2;WASF2	0.454009	1	1.03994	ARHGEF2;FAM169A;SPTBN1;FARP1;DOCK7;BLTP3B;RALGAPA1;CTNNA1;SLK;MAPK14;HNRNPC;STK10;DOCK11;PHIP;ARHGAP12;CLASP1;SCRIB;PKP4;PLEKHG3;TOR1AIP1;ITSN2;CENPA;GMIP;SRRM1;SLC4A7;TJP2;PRPF38B;DBN1;REPS1;RBM15;TRA2B;MYH14;DYNC1I2;ARHGAP18;TMPO;ARHGAP1;PDZD2;KIDINS220;MYH10	8.3158e-06	0.00191956	1.58596	CPSF7;SPTBN1;ARHGAP44;RAPGEF1;PHIP;STK10;PPP1R12B;ARHGAP12;ARHGEF5;MYO9B;MAPK3;ARAP1;VAPB;KANSL1;ARHGAP17;PPP1R12A;PRAG1;NSFL1C;DBN1;RBM15;DOCK5;MYLK;MYH11;ARHGEF7;JUP;ABI1;FERMT2;ARHGEF11;AKAP12;ARHGAP29;FNBP1L;FMNL1;ARHGEF1;ARHGAP5;OSBPL11;PLEKHG3;CDC37;SOS1;PLIN3;ARHGEF6;TEX2;FNBP1;ARHGEF12;GIT1;LEMD3;LMNB1;FARP1;PREX1;SH3PXD2A;GPS1;PAK4;GARRE1;CAVIN1;PKP4;EFHD2;SPTAN1;NDE1;RBMX;TJP2;CDKN1B;IT…	0.510868	1	1.01928	ARHGEF2;FAM169A;MRTFA;DOCK7;RNF20;BLTP3B;ARHGEF11;LRRC41;TAOK3;RALGAPA1;CTNNA1;ARHGEF16;KDM4C;CLASP1;MYO9B;PKP4;PLEKHG3;TOR1AIP1;BAIAP2L2;CENPA;GMIP;DNMBP;SRRM1;SLC4A7;TJP2;PRPF38B;REPS1;RBM15;TRA2B;SYDE1;TEX2;ARHGAP1;PDZD2;KIDINS220;LIMK2	0.00489012	0.378397	1.39707	CTNNB1;GJA1;ADD3;FERMT2;SPTBN1;LMNB1;FARP1;CDC42EP4;ARHGEF11;LRRC41;FLNA;PREX1;AKAP12;ARHGAP29;FNBP1L;ARHGAP31;PPP1R12B;DOCK11;FMNL1;ARHGAP5;ARHGEF5;PAK4;TRIO;NCK1;DSG2;TMEM87A;OSBPL11;MAPK3;TOR1AIP1;PKP4;SCRIB;SPTAN1;STEAP3;VAPB;AKAP13;KANSL1;ARHGAP17;PPP1R12A;PRAG1;IQGAP2;TJP2;ARHGAP6;DBN1;KDM1A;RBM15;CDKN1B;REPS1;ARHGEF6;ARFGAP2;NUP98;TEX2;VIM;PPP1R14A;PPP2R5D;MCF2L;ARHGEF17;FNBP1;MYLK;ARHGEF1…	1.28694e-05	0.00536011	2.50482	ARHGEF6;KTN1;CDKN1B;FLNA;NSFL1C;TOR1AIP1;PGRMC2;STK10;MYO9B;CLASP1;KLC4;DYNC1LI1;PPP1R12A;MAPK3;PRKCD;STOM;FERMT2;TRIP10;PLEKHG3;ARHGEF2;LBR;RANBP2;DOCK7;ITSN1;MCF2L;REPS1;VIM;PEAK1;FMNL1;AKAP12;PPP1R14A
KEGG	hsa04919	Thyroid hormone signaling pathway	0.336991	0.890459	1.52134	BAD;AKT1;EP300;NCOR1	0.336991	0.962987	1.52134	PLN;FOXO1;PLCD1;SLC16A10	0.437434	1	1.32353	BAD;MAP2K2;PLCB4;SLC16A10	0.559749	0.879896	1.33066	PRKACA;PLN	0.708513	1	0.941781	NCOR1;RAF1;MED1;SLC9A1	0.104044	0.671921	1.67009	CTNNB1;SLC16A10;MAPK3;FOXO1;NCOR1;SIN3A;PRKACA;MAP2K2;PLCD1	0.755663	1	0.882203	RAF1;MED12;HDAC2;EP300;MAP2K2	2.51224e-05	0.00386606	2.40183	PLN;CTNNB1;GSK3B;PRKACA;BAD;MAP2K2;PLCD1;ATP1A1;TSC2;MED1;SLC9A1;SIN3A;ATP2A2;MAPK3;PFKFB2;SLC16A10;PFKP;MAPK1;TBC1D4;NCOR1;SLC16A2;FOXO1	0.328804	1	1.32151	MED1;MED12;SLC9A1;BAD;MAP2K2;AKT1;ATP1A1	0.00574861	0.413224	2.01886	PLN;CTNNB1;SLC16A10;MAPK3;GSK3B;SLC9A1;THRA;SIN3A;ATP2A2;NCOR1;MED24;PRKACA;MAP2K2;PLCD1;TSC2	NaN	NaN	NaN	NaN
