## Supplementary material for "Mapping the Molecular Landscape of Thyroid Neoplasms: A Comprehensive Proteomic and Phosphoproteomic Analysis Across Tumors of Follicular Origin": Table S6

### Sheet: DETAILS
Column Name	Meaning
Comparison	Applied comparison [FA: Follicular Adenoma vs. Healthy, OA: Oncocytic Adenoma vs. Healthy, FTC: Follicular Thyroid Carcinoma vs. Healthy, PTC: Papillary Thyroid Carcinoma vs. Healthy, PDTC: Poorly Differentiated Thyroid Carcinoma vs. Healthy, FTC_FA: Follicular Thyroid Carcinom vs. Follicular Adenoma]
UniProt ID	Unique UniProt Identifier
Gene_Symbol	Gene Symbol
Kinase	Kinas Name
FDR	Benjamini-Hochberg corrected p-value
Source	Source of prediction
Refereces	Johnson, J.L., Yaron, T.M., Huntsman, E.M., Kerelsky, A., Song, J., Regev, A., Lin, T.-Y., Liberatore, K., Cizin, D.M., Cohen, B.M., et al. (2023). An atlas of substrate specificities for the human serine/threonine kinome. Nature 613, 759–766. 10.1038/s41586-022-05575-3.

### Sheet: TKL
Comparison	UniProt ID	Gene	kinase	kinase_group	upregulated_set_hits	upregulated_set_size	downregulated_set_hits	downregulated_set_size	background_set_hits	background_set_size	upregulated_enrichment_value	upregulated_enrichment_value_log2	upregulated_p_value	upregulated_adjusted_p_value	upregulated_p_value_log10_abs	upregulated_adjusted_p_value_log10_abs	downregulated_enrichment_value	downregulated_enrichment_value_log2	downregulated_p_value	downregulated_adjusted_p_value	downregulated_p_value_log10_abs	downregulated_adjusted_p_value_log10_abs	dominant_direction	dominant_enrichment_value	dominant_enrichment_value_log2	dominant_p_value	dominant_adjusted_p_value	dominant_p_value_log10_abs	dominant_adjusted_p_value_log10_abs
FA vs. Healthy	O15111	CHUK	IKKA	Other	43	294	9	273	371	4987	1.96601	0.975274	3.52369e-05	0.0106768	4.453	1.97156	0.443144	-1.17415	0.998479	1	0.00066094	1.568e-11	upregulated set	1.96601	0.975274	3.52369e-05	0.0106768	4.453	1.97156
FA vs. Healthy	Q5TCX8	MAP3K21	MLK4	TKL	19	294	8	273	117	4987	2.75461	1.46185	0.00016301	0.024696	3.78779	1.60737	1.24905	0.320835	0.32235	1	0.491672	1.568e-11	upregulated set	2.75461	1.46185	0.00016301	0.024696	3.78779	1.60737
FA vs. Healthy	Q6XUX3	DSTYK	DSTYK	TKL	29	294	7	273	238	4987	2.06687	1.04745	0.00034563	0.0349087	3.46139	1.45707	0.537276	-0.896263	0.975063	1	0.0109674	1.568e-11	upregulated set	2.06687	1.04745	0.00034563	0.0349087	3.46139	1.45707
OA vs. Healthy	P78368	CSNK1G2	CK1G2	CK1	45	386	6	177	309	4991	1.88302	0.913046	8.68039e-05	0.0087672	4.06146	2.05714	0.547529	-0.868993	0.964197	1	0.0158343	1.11774e-11	upregulated set	1.88302	0.913046	8.68039e-05	0.0087672	4.06146	2.05714
OA vs. Healthy	P00540	MOS	MOS	Other	74	386	14	177	594	4991	1.61081	0.68779	5.37818e-05	0.0087672	4.26936	2.05714	0.664593	-0.589457	0.964781	1	0.0155712	1.11774e-11	upregulated set	1.61081	0.68779	5.37818e-05	0.0087672	4.26936	2.05714
OA vs. Healthy	Q14164	IKBKE	IKKE	Other	25	386	2	177	144	4991	2.2448	1.16659	0.000370954	0.0280997	3.43068	1.5513	0.391635	-1.35242	0.963715	1	0.0160512	1.11774e-11	upregulated set	2.2448	1.16659	0.000370954	0.0280997	3.43068	1.5513
OA vs. Healthy	Q13705	ACVR2B	ACVR2B	TKL	65	386	13	177	504	4991	1.66757	0.737744	6.58895e-05	0.0087672	4.18118	2.05714	0.727323	-0.459333	0.912647	1	0.0396972	1.11774e-11	upregulated set	1.66757	0.737744	6.58895e-05	0.0087672	4.18118	2.05714
FTC vs. Healthy	P36894	BMPR1A	BMPR1A	TKL	128	662	47	580	559	4312	1.49149	0.57675	1.33199e-05	0.00403594	4.8755	2.39405	0.625082	-0.677883	0.99982	1	7.82454e-05	2.9264e-08	upregulated set	1.49149	0.57675	1.33199e-05	0.00403594	4.8755	2.39405
FTC vs. Healthy	Q13705	ACVR2B	ACVR2B	TKL	104	662	32	580	446	4312	1.51887	0.602994	5.43064e-05	0.00822743	4.26515	2.08474	0.533416	-0.906668	0.999969	1	1.35107e-05	2.9264e-08	upregulated set	1.51887	0.602994	5.43064e-05	0.00822743	4.26515	2.08474
FTC vs. Healthy	P35626	GRK3	GRK3	AGC	85	662	33	580	361	4312	1.53367	0.61699	0.000215942	0.0163576	3.66566	1.78628	0.679606	-0.557229	0.991776	1	0.00358655	2.9264e-08	upregulated set	1.53367	0.61699	0.000215942	0.0163576	3.66566	1.78628
FTC vs. Healthy	O15111	CHUK	IKKA	Other	77	662	28	580	318	4312	1.57719	0.657358	0.000209536	0.0163576	3.67874	1.78628	0.654609	-0.611296	0.992515	1	0.00326293	2.9264e-08	upregulated set	1.57719	0.657358	0.000209536	0.0163576	3.67874	1.78628
FTC vs. Healthy	P80192	MAP3K9	MLK1	TKL	31	662	14	580	95	4312	2.12549	1.08779	0.000378159	0.0203325	3.42233	1.69181	1.09561	0.131732	0.417546	1	0.379296	2.9264e-08	upregulated set	2.12549	1.08779	0.000378159	0.0203325	3.42233	1.69181
FTC vs. Healthy	P25098	GRK2	GRK2	AGC	82	662	29	580	354	4312	1.5088	0.593401	0.000439657	0.0203325	3.35689	1.69181	0.60904	-0.715392	0.998306	1	0.000736493	2.9264e-08	upregulated set	1.5088	0.593401	0.000439657	0.0203325	3.35689	1.69181
FTC vs. Healthy	TGFBR1	P36897	TGFBR1	TKL	112	662	42	580	521	4312	1.40024	0.485669	0.000469728	0.0203325	3.32815	1.69181	0.599325	-0.73859	0.999887	1	4.92878e-05	2.9264e-08	upregulated set	1.40024	0.485669	0.000469728	0.0203325	3.32815	1.69181
FTC vs. Healthy	P00540	MOS	MOS	Other	112	662	46	580	524	4312	1.39222	0.477386	0.000566544	0.0213218	3.24677	1.67118	0.652645	-0.615629	0.999254	1	0.000324155	2.9264e-08	upregulated set	1.39222	0.477386	0.000566544	0.0213218	3.24677	1.67118
FTC vs. Healthy	O00238	BMPR1B	BMPR1B	TKL	117	662	38	580	556	4312	1.37067	0.454878	0.000703689	0.0213218	3.15262	1.67118	0.508112	-0.976781	0.999999	1	3.82839e-07	2.9264e-08	upregulated set	1.37067	0.454878	0.000703689	0.0213218	3.15262	1.67118
FTC vs. Healthy	P27037	ACVR2A	ACVR2A	TKL	87	662	30	580	387	4312	1.4643	0.550208	0.000668985	0.0213218	3.17458	1.67118	0.576316	-0.795067	0.999589	1	0.000178496	2.9264e-08	upregulated set	1.4643	0.550208	0.000668985	0.0213218	3.17458	1.67118
FTC vs. Healthy	Q9NYY3	PLK2	PLK2	Other	85	662	25	580	381	4312	1.45316	0.539198	0.000947941	0.0214885	3.02322	1.66779	0.487827	-1.03556	0.999978	1	9.40188e-06	2.9264e-08	upregulated set	1.45316	0.539198	0.000947941	0.0214885	3.02322	1.66779
FTC vs. Healthy	P49674	CSNK1E	CK1E	CK1	50	662	20	580	193	4312	1.68746	0.754853	0.000817366	0.0214885	3.08758	1.66779	0.770413	-0.376297	0.896835	1	0.0472875	2.9264e-08	upregulated set	1.68746	0.754853	0.000817366	0.0214885	3.08758	1.66779
FTC vs. Healthy	P78368	CSNK1G2	CK1G2	CK1	65	662	22	580	273	4312	1.55086	0.633065	0.000973163	0.0214885	3.01181	1.66779	0.599116	-0.739093	0.995846	1	0.00180774	2.9264e-08	upregulated set	1.55086	0.633065	0.000973163	0.0214885	3.01181	1.66779
FTC vs. Healthy	Q04771	ACVR1	ALK2	TKL	113	662	45	580	540	4312	1.36303	0.446817	0.00105171	0.0214885	2.97811	1.66779	0.61954	-0.69073	0.999812	1	8.16922e-05	2.9264e-08	upregulated set	1.36303	0.446817	0.00105171	0.0214885	2.97811	1.66779
FTC vs. Healthy	P41279	MAP3K8	COT	STE	52	662	13	580	206	4312	1.64421	0.717393	0.00106379	0.0214885	2.97315	1.66779	0.469166	-1.09183	0.999108	1	0.00038775	2.9264e-08	upregulated set	1.64421	0.717393	0.00106379	0.0214885	2.97315	1.66779
FTC vs. Healthy	Q9BX84	TRPM6	CHAK2	Alpha	61	662	32	580	255	4312	1.55815	0.639838	0.00126401	0.0239372	2.89825	1.62093	0.932955	-0.100121	0.676852	1	0.169506	2.9264e-08	upregulated set	1.55815	0.639838	0.00126401	0.0239372	2.89825	1.62093
FTC vs. Healthy	P15056	BRAF	BRAF	TKL	42	662	17	580	163	4312	1.67835	0.747043	0.00229354	0.038608	2.63949	1.41332	0.775376	-0.367033	0.874443	1	0.0582683	2.9264e-08	upregulated set	1.67835	0.747043	0.00229354	0.038608	2.63949	1.41332
FTC vs. Healthy	P36896	ACVR1B	ALK4	TKL	76	662	29	580	344	4312	1.43905	0.525117	0.00223892	0.038608	2.64996	1.41332	0.626744	-0.674051	0.997005	1	0.00130286	2.9264e-08	upregulated set	1.43905	0.525117	0.00223892	0.038608	2.64996	1.41332
FTC vs. Healthy	Q5TCX8	MAP3K21	MLK4	TKL	29	662	14	580	101	4312	1.87024	0.903224	0.00295984	0.0472016	2.52873	1.32604	1.03052	0.0433758	0.501404	1	0.299812	2.9264e-08	upregulated set	1.87024	0.903224	0.00295984	0.0472016	2.52873	1.32604
PTC vs. Healthy	P32298	GRK4	GRK4	AGC	165	1003	43	1115	241	3436	2.34541	1.22984	7.5234e-18	2.27959e-15	17.1236	14.6421	0.549832	-0.862938	0.999974	1	1.13443e-05	1.65422e-07	upregulated set	2.34541	1.22984	7.5234e-18	2.27959e-15	17.1236	14.6421
PTC vs. Healthy	Q9NYY3	PLK2	PLK2	Other	170	1003	60	1115	261	3436	2.23131	1.15789	7.5026e-17	1.13664e-14	16.1248	13.9444	0.708417	-0.497329	0.99587	1	0.00179732	1.65422e-07	upregulated set	2.23131	1.15789	7.5026e-17	1.13664e-14	16.1248	13.9444
PTC vs. Healthy	P36894	BMPR1A	BMPR1A	TKL	224	1003	96	1115	414	3436	1.85353	0.890276	3.5133e-15	3.54844e-13	14.4543	12.45	0.714577	-0.484838	0.999508	1	0.000213511	1.65422e-07	upregulated set	1.85353	0.890276	3.5133e-15	3.54844e-13	14.4543	12.45
PTC vs. Healthy	P35626	GRK3	GRK3	AGC	160	1003	52	1115	267	3436	2.05287	1.03764	1.62946e-13	1.23431e-11	12.788	10.9086	0.600165	-0.73657	0.999909	1	3.94484e-05	1.65422e-07	upregulated set	2.05287	1.03764	1.62946e-13	1.23431e-11	12.788	10.9086
PTC vs. Healthy	Q13705	ACVR2B	ACVR2B	TKL	180	1003	70	1115	332	3436	1.85732	0.893222	3.41289e-12	2.06821e-10	11.4669	9.68441	0.649738	-0.62207	0.999862	1	6.00173e-05	1.65422e-07	upregulated set	1.85732	0.893222	3.41289e-12	2.06821e-10	11.4669	9.68441
PTC vs. Healthy	Q9H4B4	PLK3	PLK3	Other	148	1003	58	1115	252	3436	2.01193	1.00858	5.07884e-12	2.56481e-10	11.2942	9.59094	0.70926	-0.495613	0.99515	1	0.00211136	1.65422e-07	upregulated set	2.01193	1.00858	5.07884e-12	2.56481e-10	11.2942	9.59094
PTC vs. Healthy	P43250	GRK6	GRK6	AGC	190	1003	97	1115	368	3436	1.76872	0.822702	2.11109e-11	9.13799e-10	10.6755	9.03915	0.812273	-0.299963	0.977662	1	0.00981117	1.65422e-07	upregulated set	1.76872	0.822702	2.11109e-11	9.13799e-10	10.6755	9.03915
PTC vs. Healthy	P25098	GRK2	GRK2	AGC	151	1003	47	1115	267	3436	1.93739	0.954117	2.60706e-11	9.87425e-10	10.5838	9.0055	0.542456	-0.882421	0.999993	1	3.05377e-06	1.65422e-07	upregulated set	1.93739	0.954117	2.60706e-11	9.87425e-10	10.5838	9.0055
PTC vs. Healthy	O00238	BMPR1B	BMPR1B	TKL	207	1003	85	1115	419	3436	1.69242	0.759089	4.91296e-11	1.65403e-09	10.3087	8.78146	0.625148	-0.677729	0.999995	1	2.01337e-06	1.65422e-07	upregulated set	1.69242	0.759089	4.91296e-11	1.65403e-09	10.3087	8.78146
PTC vs. Healthy	Q04771	ACVR1	ALK2	TKL	199	1003	94	1115	405	3436	1.68326	0.751255	1.89812e-10	5.75131e-09	9.72168	8.24023	0.715239	-0.483503	0.999419	1	0.000252198	1.65422e-07	upregulated set	1.68326	0.751255	1.89812e-10	5.75131e-09	9.72168	8.24023
PTC vs. Healthy	P19784	CSNK2A2	CK2A2	Other	236	1003	117	1115	517	3436	1.56377	0.645031	6.44409e-10	1.77505e-08	9.19084	7.75079	0.697387	-0.519969	0.999963	1	1.60149e-05	1.65422e-07	upregulated set	1.56377	0.645031	6.44409e-10	1.77505e-08	9.19084	7.75079
PTC vs. Healthy	Q15835	GRK1	GRK1	AGC	160	1003	90	1115	308	3436	1.7796	0.83155	8.40126e-10	2.12132e-08	9.07566	7.67339	0.900472	-0.151247	0.835716	1	0.0779412	1.65422e-07	upregulated set	1.7796	0.83155	8.40126e-10	2.12132e-08	9.07566	7.67339
PTC vs. Healthy	Q96QP1	ALPK1	AlphaK3	Alpha	130	1003	61	1115	233	3436	1.91135	0.93459	1.52856e-09	3.56271e-08	8.81572	7.44822	0.806775	-0.309762	0.948997	1	0.0227352	1.65422e-07	upregulated set	1.91135	0.93459	1.52856e-09	3.56271e-08	8.81572	7.44822
PTC vs. Healthy	P36897	TGFBR1	TGFBR1	TKL	189	1003	92	1115	394	3436	1.6433	0.716599	2.83609e-09	6.13811e-08	8.54728	7.21197	0.719565	-0.474804	0.999181	1	0.000355634	1.65422e-07	upregulated set	1.6433	0.716599	2.83609e-09	6.13811e-08	8.54728	7.21197
PTC vs. Healthy	P27037	ACVR2A	ACVR2A	TKL	150	1003	58	1115	296	3436	1.73601	0.795774	1.14551e-08	2.31393e-07	7.941	6.63565	0.60383	-0.727786	0.999954	1	2.00189e-05	1.65422e-07	upregulated set	1.73601	0.795774	1.14551e-08	2.31393e-07	7.941	6.63565
PTC vs. Healthy	P78368	CSNK1G2	CK1G2	CK1	117	1003	30	1115	213	3436	1.88174	0.912064	2.19688e-08	4.16034e-07	7.65819	6.38087	0.43403	-1.20413	1	1	1.79643e-07	1.65422e-07	upregulated set	1.88174	0.912064	2.19688e-08	4.16034e-07	7.65819	6.38087
PTC vs. Healthy	P34947	GRK5	GRK5	AGC	155	1003	71	1115	317	3436	1.67504	0.744194	3.99314e-08	7.11718e-07	7.39869	6.14769	0.690204	-0.534906	0.999078	1	0.000400603	1.65422e-07	upregulated set	1.67504	0.744194	3.99314e-08	7.11718e-07	7.39869	6.14769
PTC vs. Healthy	P00540	MOS	MOS	Other	186	1003	91	1115	405	3436	1.57329	0.653789	5.22672e-08	8.79832e-07	7.28177	6.0556	0.692412	-0.530297	0.999787	1	9.26344e-05	1.65422e-07	upregulated set	1.57329	0.653789	5.22672e-08	8.79832e-07	7.28177	6.0556
PTC vs. Healthy	Q13315	ATM	ATM	PIKK	98	1003	47	1115	177	3436	1.89673	0.923513	2.60172e-07	4.14905e-06	6.58474	5.38205	0.818282	-0.28933	0.910826	1	0.0405646	1.65422e-07	upregulated set	1.89673	0.923513	2.60172e-07	4.14905e-06	6.58474	5.38205
PTC vs. Healthy	P68400	CSNK2A1	CK2A1	Other	219	1003	109	1115	515	3436	1.45676	0.542767	3.4984e-07	5.30007e-06	6.45613	5.27572	0.652225	-0.616558	0.999998	1	9.84134e-07	1.65422e-07	upregulated set	1.45676	0.542767	3.4984e-07	5.30007e-06	6.45613	5.27572
PTC vs. Healthy	Q8IXL6	FAM20C	FAM20C	FAM20	167	1003	110	1115	390	3436	1.46691	0.552782	9.0464e-06	0.000130527	5.04352	3.8843	0.869173	-0.202284	0.925222	1	0.0337542	1.65422e-07	upregulated set	1.46691	0.552782	9.0464e-06	0.000130527	5.04352	3.8843
PTC vs. Healthy	O15111	CHUK	IKKA	Other	118	1003	51	1115	254	3436	1.59148	0.670367	1.41299e-05	0.000194607	4.84986	3.71084	0.618749	-0.692573	0.999734	1	0.00011549	1.65422e-07	upregulated set	1.59148	0.670367	1.41299e-05	0.000194607	4.84986	3.71084
PTC vs. Healthy	Q8WTQ7	GRK7	GRK7	AGC	153	1003	78	1115	361	3436	1.4519	0.537941	3.55174e-05	0.000467904	4.44956	3.32984	0.665834	-0.586766	0.99985	1	6.5015e-05	1.65422e-07	upregulated set	1.4519	0.537941	3.55174e-05	0.000467904	4.44956	3.32984
PTC vs. Healthy	Q9Y6M4	CSNK1G3	CK1G3	CK1	81	1003	40	1115	160	3436	1.73427	0.79433	3.7523e-05	0.000473728	4.4257	3.32447	0.770404	-0.376314	0.947426	1	0.0234549	1.65422e-07	upregulated set	1.73427	0.79433	3.7523e-05	0.000473728	4.4257	3.32447
PTC vs. Healthy	P48729	CSNK1A1	CK1A	CK1	94	1003	51	1115	198	3436	1.62635	0.701641	6.05037e-05	0.000733305	4.21822	3.13472	0.793749	-0.333245	0.946497	1	0.023881	1.65422e-07	upregulated set	1.62635	0.701641	6.05037e-05	0.000733305	4.21822	3.13472
PTC vs. Healthy	P36896	ACVR1B	ALK4	TKL	116	1003	57	1115	276	3436	1.4398	0.525865	0.000451749	0.00526462	3.3451	2.27863	0.63642	-0.651948	0.999705	1	0.000128339	1.65422e-07	upregulated set	1.4398	0.525865	0.000451749	0.00526462	3.3451	2.27863
PTC vs. Healthy	P15056	BRAF	BRAF	TKL	62	1003	34	1115	126	3436	1.68567	0.753325	0.000551216	0.00618587	3.25868	2.2086	0.831547	-0.266131	0.857518	1	0.0667567	1.65422e-07	upregulated set	1.68567	0.753325	0.000551216	0.00618587	3.25868	2.2086
PTC vs. Healthy	Q9UEW8	STK39	STLK3	STE	50	1003	31	1115	100	3436	1.71286	0.776408	0.00142889	0.0154626	2.845	1.81072	0.9553	-0.0659736	0.623144	1	0.205412	1.65422e-07	upregulated set	1.71286	0.776408	0.00142889	0.0154626	2.845	1.81072
PTC vs. Healthy	Q86UE8	TLK2	TLK2	Other	71	1003	24	1115	160	3436	1.52016	0.604227	0.00204319	0.0213478	2.68969	1.67065	0.462242	-1.11328	0.999971	1	1.25559e-05	1.65422e-07	upregulated set	1.52016	0.604227	0.00204319	0.0213478	2.68969	1.67065
PTC vs. Healthy	Q6XUX3	DSTYK	DSTYK	TKL	74	1003	31	1115	169	3436	1.50002	0.584982	0.0021806	0.022024	2.66142	1.6571	0.565267	-0.822997	0.99943	1	0.000247757	1.65422e-07	upregulated set	1.50002	0.584982	0.0021806	0.022024	2.66142	1.6571
PTC vs. Healthy	Q13555	CAMK2G	CAMK2G	CAMK	151	1003	95	1115	406	3436	1.2741	0.349477	0.00428132	0.0418464	2.36842	1.37834	0.721067	-0.471794	0.999271	1	0.000316775	1.65422e-07	upregulated set	1.2741	0.349477	0.00428132	0.0418464	2.36842	1.37834
PDTC vs. Healthy	Q9NYY3	PLK2	PLK2	Other	142	954	61	869	288	3731	1.92829	0.947323	6.43997e-11	1.95131e-08	10.1911	7.70967	0.909375	-0.137053	0.778585	0.999998	0.108694	9.92144e-07	upregulated set	1.92829	0.947323	6.43997e-11	1.95131e-08	10.1911	7.70967
PDTC vs. Healthy	P32298	GRK4	GRK4	AGC	136	954	34	869	279	3731	1.90639	0.930843	3.20705e-10	4.85868e-08	9.49389	7.31348	0.523215	-0.934524	0.999976	0.999998	1.02348e-05	9.92144e-07	upregulated set	1.90639	0.930843	3.20705e-10	4.85868e-08	9.49389	7.31348
PDTC vs. Healthy	P35626	GRK3	GRK3	AGC	132	954	48	869	299	3731	1.72655	0.787894	7.46e-08	7.5346e-06	7.12726	5.12294	0.689248	-0.536905	0.996062	0.999998	0.00171371	9.92144e-07	upregulated set	1.72655	0.787894	7.46e-08	7.5346e-06	7.12726	5.12294
PDTC vs. Healthy	Q13705	ACVR2B	ACVR2B	TKL	151	954	57	869	374	3731	1.579	0.659011	6.57709e-07	4.98214e-05	6.18197	4.30258	0.654348	-0.61187	0.999585	0.999998	0.000180339	9.92144e-07	upregulated set	1.579	0.659011	6.57709e-07	4.98214e-05	6.18197	4.30258
PDTC vs. Healthy	P00540	MOS	MOS	Other	171	954	68	869	443	3731	1.50963	0.594191	1.08315e-06	6.56391e-05	5.96531	4.18284	0.659038	-0.601566	0.999845	0.999998	6.71827e-05	9.92144e-07	upregulated set	1.50963	0.594191	1.08315e-06	6.56391e-05	5.96531	4.18284
PDTC vs. Healthy	P19784	CSNK2A2	CK2A2	Other	205	954	101	869	564	3731	1.42152	0.50743	2.38138e-06	0.000120259	5.62317	3.91988	0.768861	-0.379206	0.996988	0.999998	0.00130989	9.92144e-07	upregulated set	1.42152	0.50743	2.38138e-06	0.000120259	5.62317	3.91988
PDTC vs. Healthy	P68400	CSNK2A1	CK2A1	Other	200	954	94	869	549	3731	1.42474	0.510695	2.91022e-06	0.000125971	5.53607	3.89973	0.735125	-0.443939	0.999078	0.999998	0.000400585	9.92144e-07	upregulated set	1.42474	0.510695	2.91022e-06	0.000125971	5.53607	3.89973
PDTC vs. Healthy	Q9H4B4	PLK3	PLK3	Other	118	954	55	869	285	3731	1.61925	0.695326	5.15033e-06	0.000173394	5.28817	3.76096	0.828559	-0.271324	0.921385	0.999998	0.0355588	9.92144e-07	upregulated set	1.61925	0.695326	5.15033e-06	0.000173394	5.28817	3.76096
PDTC vs. Healthy	O00311	CDC7	CDC7	Other	140	954	72	869	355	3731	1.54233	0.625109	5.05532e-06	0.000173394	5.29625	3.76096	0.870782	-0.199616	0.883911	0.999998	0.0535915	9.92144e-07	upregulated set	1.54233	0.625109	5.05532e-06	0.000173394	5.29625	3.76096
PDTC vs. Healthy	P36894	BMPR1A	BMPR1A	TKL	179	954	69	869	486	3731	1.44043	0.526504	6.53955e-06	0.000198148	5.18445	3.70301	0.609563	-0.714154	0.999994	0.999998	2.48807e-06	9.92144e-07	upregulated set	1.44043	0.526504	6.53955e-06	0.000198148	5.18445	3.70301
PDTC vs. Healthy	TGFBR1	P36897	TGFBR1	TKL	164	954	72	869	439	3731	1.46102	0.546976	9.12682e-06	0.000230452	5.03968	3.63742	0.704163	-0.506018	0.999	0.999998	0.000434601	9.92144e-07	upregulated set	1.46102	0.546976	9.12682e-06	0.000230452	5.03968	3.63742
PDTC vs. Healthy	P27037	ACVR2A	ACVR2A	TKL	129	954	51	869	324	3731	1.55712	0.638878	8.65567e-06	0.000230452	5.0627	3.63742	0.675819	-0.56529	0.998111	0.999998	0.000821129	9.92144e-07	upregulated set	1.55712	0.638878	8.65567e-06	0.000230452	5.0627	3.63742
PDTC vs. Healthy	Q04771	ACVR1	ALK2	TKL	167	954	79	869	452	3731	1.44496	0.531027	1.24742e-05	0.000290744	4.90399	3.53649	0.750402	-0.414264	0.99574	0.999998	0.00185403	9.92144e-07	upregulated set	1.44496	0.531027	1.24742e-05	0.000290744	4.90399	3.53649
PDTC vs. Healthy	P78368	CSNK1G2	CK1G2	CK1	98	954	31	869	231	3731	1.65917	0.730462	1.61552e-05	0.000305939	4.79169	3.51437	0.576176	-0.795418	0.999414	0.999998	0.000254364	9.92144e-07	upregulated set	1.65917	0.730462	1.61552e-05	0.000305939	4.79169	3.51437
PDTC vs. Healthy	Q9Y6M4	CSNK1G3	CK1G3	CK1	74	954	49	869	158	3731	1.83169	0.873174	1.4756e-05	0.000305939	4.83103	3.51437	1.33151	0.413063	0.0466513	0.371983	1.33114	0.429477	upregulated set	1.83169	0.873174	1.4756e-05	0.000305939	4.83103	3.51437
PDTC vs. Healthy	P25098	GRK2	GRK2	AGC	120	954	45	869	300	3731	1.56436	0.645573	1.56749e-05	0.000305939	4.8048	3.51437	0.644016	-0.634831	0.998941	0.999998	0.000460036	9.92144e-07	upregulated set	1.56436	0.645573	1.56749e-05	0.000305939	4.8048	3.51437
PDTC vs. Healthy	Q99683	MAP3K5	ASK1	STE	56	954	28	869	109	3731	2.00927	1.00667	2.35531e-05	0.0004198	4.62795	3.37696	1.1029	0.141305	0.352952	0.963463	0.452285	0.0161651	upregulated set	2.00927	1.00667	2.35531e-05	0.0004198	4.62795	3.37696
PDTC vs. Healthy	O00238	BMPR1B	BMPR1B	TKL	171	954	66	869	474	3731	1.41089	0.49661	2.92521e-05	0.00049241	4.53384	3.30767	0.597821	-0.742215	0.999996	0.999998	1.70634e-06	9.92144e-07	upregulated set	1.41089	0.49661	2.92521e-05	0.00049241	4.53384	3.30767
PDTC vs. Healthy	Q96QP1	ALPK1	AlphaK3	Alpha	107	954	50	869	267	3731	1.56729	0.648272	4.46438e-05	0.000711951	4.35024	3.14755	0.804015	-0.314705	0.941191	0.999998	0.0263223	9.92144e-07	upregulated set	1.56729	0.648272	4.46438e-05	0.000711951	4.35024	3.14755
PDTC vs. Healthy	Q6P3R8	NEK5	NEK5	Other	42	954	18	869	83	3731	1.97901	0.984779	0.000314253	0.00476093	3.50272	2.32231	0.931108	-0.10298	0.649596	0.999998	0.187357	9.92144e-07	upregulated set	1.97901	0.984779	0.000314253	0.00476093	3.50272	2.32231
PDTC vs. Healthy	P34947	GRK5	GRK5	AGC	128	954	60	869	355	3731	1.41013	0.495826	0.00035283	0.00494106	3.45243	2.30618	0.725652	-0.46265	0.994627	0.999998	0.00233959	9.92144e-07	upregulated set	1.41013	0.495826	0.00035283	0.00494106	3.45243	2.30618
PDTC vs. Healthy	Q2M2I8	AAK1	AAK1	Other	71	954	49	869	170	3731	1.63338	0.707857	0.000358757	0.00494106	3.4452	2.30618	1.23752	0.307453	0.105224	0.559349	0.977885	0.252317	upregulated set	1.63338	0.707857	0.000358757	0.00494106	3.4452	2.30618
PDTC vs. Healthy	O15111	CHUK	IKKA	Other	104	954	42	869	277	3731	1.46835	0.554199	0.000421498	0.00555278	3.3752	2.25549	0.650991	-0.61929	0.998063	0.999998	0.000841876	9.92144e-07	upregulated set	1.46835	0.554199	0.000421498	0.00555278	3.3752	2.25549
PDTC vs. Healthy	Q9UEW8	STK39	STLK3	STE	48	954	26	869	107	3731	1.75442	0.810997	0.000995637	0.0120671	3.0019	1.9184	1.04327	0.061107	0.457777	0.999998	0.339346	9.92144e-07	upregulated set	1.75442	0.810997	0.000995637	0.0120671	3.0019	1.9184
PDTC vs. Healthy	Q15835	GRK1	GRK1	AGC	127	954	68	869	363	3731	1.36828	0.45236	0.000986074	0.0120671	3.00609	1.9184	0.804281	-0.314229	0.966107	0.999998	0.0149747	9.92144e-07	upregulated set	1.36828	0.45236	0.000986074	0.0120671	3.00609	1.9184
PDTC vs. Healthy	Q9P2K8	EIF2AK4	GCN2	Other	58	954	19	869	140	3731	1.62023	0.696199	0.0014282	0.016644	2.84521	1.77874	0.582681	-0.779221	0.993703	0.999998	0.0027432	9.92144e-07	upregulated set	1.62023	0.696199	0.0014282	0.016644	2.84521	1.77874
PDTC vs. Healthy	Q9NSY1	BMP2K	BIKE	Other	63	954	37	869	158	3731	1.55941	0.641	0.00191145	0.0214507	2.71864	1.66856	1.00543	0.0078069	0.518109	0.999998	0.285579	9.92144e-07	upregulated set	1.55941	0.641	0.00191145	0.0214507	2.71864	1.66856
PDTC vs. Healthy	P48729	CSNK1A1	CK1A	CK1	82	954	40	869	221	3731	1.4511	0.537151	0.00226546	0.0245155	2.64484	1.61056	0.777093	-0.36384	0.947691	0.999998	0.0233331	9.92144e-07	upregulated set	1.4511	0.537151	0.00226546	0.0245155	2.64484	1.61056
PDTC vs. Healthy	Q15831	STK11	LKB1	CAMK	72	954	42	869	189	3731	1.48987	0.575184	0.00243666	0.0254589	2.61321	1.59416	0.954098	-0.0677907	0.638615	0.999998	0.194761	9.92144e-07	upregulated set	1.48987	0.575184	0.00243666	0.0254589	2.61321	1.59416
PDTC vs. Healthy	P43250	GRK6	GRK6	AGC	142	954	77	869	436	3731	1.27373	0.349064	0.00490898	0.0495807	2.30901	1.30469	0.758245	-0.399264	0.993727	0.999998	0.00273273	9.92144e-07	upregulated set	1.27373	0.349064	0.00490898	0.0495807	2.30901	1.30469
FTC vs. FA	Q9NYY3	PLK2	PLK2	Other	142	954	61	869	288	3731	1.92829	0.947323	6.43997e-11	1.95131e-08	10.1911	7.70967	0.909375	-0.137053	0.778585	0.999998	0.108694	9.92144e-07	upregulated set	1.92829	0.947323	6.43997e-11	1.95131e-08	10.1911	7.70967
FTC vs. FA	P32298	GRK4	GRK4	AGC	136	954	34	869	279	3731	1.90639	0.930843	3.20705e-10	4.85868e-08	9.49389	7.31348	0.523215	-0.934524	0.999976	0.999998	1.02348e-05	9.92144e-07	upregulated set	1.90639	0.930843	3.20705e-10	4.85868e-08	9.49389	7.31348
FTC vs. FA	P35626	GRK3	GRK3	AGC	132	954	48	869	299	3731	1.72655	0.787894	7.46e-08	7.5346e-06	7.12726	5.12294	0.689248	-0.536905	0.996062	0.999998	0.00171371	9.92144e-07	upregulated set	1.72655	0.787894	7.46e-08	7.5346e-06	7.12726	5.12294
FTC vs. FA	Q13705	ACVR2B	ACVR2B	TKL	151	954	57	869	374	3731	1.579	0.659011	6.57709e-07	4.98214e-05	6.18197	4.30258	0.654348	-0.61187	0.999585	0.999998	0.000180339	9.92144e-07	upregulated set	1.579	0.659011	6.57709e-07	4.98214e-05	6.18197	4.30258
FTC vs. FA	P00540	MOS	MOS	Other	171	954	68	869	443	3731	1.50963	0.594191	1.08315e-06	6.56391e-05	5.96531	4.18284	0.659038	-0.601566	0.999845	0.999998	6.71827e-05	9.92144e-07	upregulated set	1.50963	0.594191	1.08315e-06	6.56391e-05	5.96531	4.18284
FTC vs. FA	P19784	CSNK2A2	CK2A2	Other	205	954	101	869	564	3731	1.42152	0.50743	2.38138e-06	0.000120259	5.62317	3.91988	0.768861	-0.379206	0.996988	0.999998	0.00130989	9.92144e-07	upregulated set	1.42152	0.50743	2.38138e-06	0.000120259	5.62317	3.91988
FTC vs. FA	P68400	CSNK2A1	CK2A1	Other	200	954	94	869	549	3731	1.42474	0.510695	2.91022e-06	0.000125971	5.53607	3.89973	0.735125	-0.443939	0.999078	0.999998	0.000400585	9.92144e-07	upregulated set	1.42474	0.510695	2.91022e-06	0.000125971	5.53607	3.89973
FTC vs. FA	Q9H4B4	PLK3	PLK3	Other	118	954	55	869	285	3731	1.61925	0.695326	5.15033e-06	0.000173394	5.28817	3.76096	0.828559	-0.271324	0.921385	0.999998	0.0355588	9.92144e-07	upregulated set	1.61925	0.695326	5.15033e-06	0.000173394	5.28817	3.76096
FTC vs. FA	O00311	CDC7	CDC7	Other	140	954	72	869	355	3731	1.54233	0.625109	5.05532e-06	0.000173394	5.29625	3.76096	0.870782	-0.199616	0.883911	0.999998	0.0535915	9.92144e-07	upregulated set	1.54233	0.625109	5.05532e-06	0.000173394	5.29625	3.76096
FTC vs. FA	P36894	BMPR1A	BMPR1A	TKL	179	954	69	869	486	3731	1.44043	0.526504	6.53955e-06	0.000198148	5.18445	3.70301	0.609563	-0.714154	0.999994	0.999998	2.48807e-06	9.92144e-07	upregulated set	1.44043	0.526504	6.53955e-06	0.000198148	5.18445	3.70301
FTC vs. FA	P36897	TGFBR1	TGFBR1	TKL	164	954	72	869	439	3731	1.46102	0.546976	9.12682e-06	0.000230452	5.03968	3.63742	0.704163	-0.506018	0.999	0.999998	0.000434601	9.92144e-07	upregulated set	1.46102	0.546976	9.12682e-06	0.000230452	5.03968	3.63742
FTC vs. FA	P27037	ACVR2A	ACVR2A	TKL	129	954	51	869	324	3731	1.55712	0.638878	8.65567e-06	0.000230452	5.0627	3.63742	0.675819	-0.56529	0.998111	0.999998	0.000821129	9.92144e-07	upregulated set	1.55712	0.638878	8.65567e-06	0.000230452	5.0627	3.63742
FTC vs. FA	Q04771	ACVR1	ALK2	TKL	167	954	79	869	452	3731	1.44496	0.531027	1.24742e-05	0.000290744	4.90399	3.53649	0.750402	-0.414264	0.99574	0.999998	0.00185403	9.92144e-07	upregulated set	1.44496	0.531027	1.24742e-05	0.000290744	4.90399	3.53649
FTC vs. FA	P78368	CSNK1G2	CK1G2	CK1	98	954	31	869	231	3731	1.65917	0.730462	1.61552e-05	0.000305939	4.79169	3.51437	0.576176	-0.795418	0.999414	0.999998	0.000254364	9.92144e-07	upregulated set	1.65917	0.730462	1.61552e-05	0.000305939	4.79169	3.51437
FTC vs. FA	Q9Y6M4	CSNK1G3	CK1G3	CK1	74	954	49	869	158	3731	1.83169	0.873174	1.4756e-05	0.000305939	4.83103	3.51437	1.33151	0.413063	0.0466513	0.371983	1.33114	0.429477	upregulated set	1.83169	0.873174	1.4756e-05	0.000305939	4.83103	3.51437
FTC vs. FA	P25098	GRK2	GRK2	AGC	120	954	45	869	300	3731	1.56436	0.645573	1.56749e-05	0.000305939	4.8048	3.51437	0.644016	-0.634831	0.998941	0.999998	0.000460036	9.92144e-07	upregulated set	1.56436	0.645573	1.56749e-05	0.000305939	4.8048	3.51437
FTC vs. FA	Q99683	MAP3K5	ASK1	STE	56	954	28	869	109	3731	2.00927	1.00667	2.35531e-05	0.0004198	4.62795	3.37696	1.1029	0.141305	0.352952	0.963463	0.452285	0.0161651	upregulated set	2.00927	1.00667	2.35531e-05	0.0004198	4.62795	3.37696
FTC vs. FA	O00238	BMPR1B	BMPR1B	TKL	171	954	66	869	474	3731	1.41089	0.49661	2.92521e-05	0.00049241	4.53384	3.30767	0.597821	-0.742215	0.999996	0.999998	1.70634e-06	9.92144e-07	upregulated set	1.41089	0.49661	2.92521e-05	0.00049241	4.53384	3.30767
FTC vs. FA	Q96QP1	ALPK1	AlphaK3	Alpha	107	954	50	869	267	3731	1.56729	0.648272	4.46438e-05	0.000711951	4.35024	3.14755	0.804015	-0.314705	0.941191	0.999998	0.0263223	9.92144e-07	upregulated set	1.56729	0.648272	4.46438e-05	0.000711951	4.35024	3.14755
FTC vs. FA	Q6P3R8	NEK5	NEK5	Other	42	954	18	869	83	3731	1.97901	0.984779	0.000314253	0.00476093	3.50272	2.32231	0.931108	-0.10298	0.649596	0.999998	0.187357	9.92144e-07	upregulated set	1.97901	0.984779	0.000314253	0.00476093	3.50272	2.32231
FTC vs. FA	P34947	GRK5	GRK5	AGC	128	954	60	869	355	3731	1.41013	0.495826	0.00035283	0.00494106	3.45243	2.30618	0.725652	-0.46265	0.994627	0.999998	0.00233959	9.92144e-07	upregulated set	1.41013	0.495826	0.00035283	0.00494106	3.45243	2.30618
FTC vs. FA	Q2M2I8	AAK1	AAK1	Other	71	954	49	869	170	3731	1.63338	0.707857	0.000358757	0.00494106	3.4452	2.30618	1.23752	0.307453	0.105224	0.559349	0.977885	0.252317	upregulated set	1.63338	0.707857	0.000358757	0.00494106	3.4452	2.30618
FTC vs. FA	O15111	CHUK	IKKA	Other	104	954	42	869	277	3731	1.46835	0.554199	0.000421498	0.00555278	3.3752	2.25549	0.650991	-0.61929	0.998063	0.999998	0.000841876	9.92144e-07	upregulated set	1.46835	0.554199	0.000421498	0.00555278	3.3752	2.25549
FTC vs. FA	Q9UEW8	STK39	STLK3	STE	48	954	26	869	107	3731	1.75442	0.810997	0.000995637	0.0120671	3.0019	1.9184	1.04327	0.061107	0.457777	0.999998	0.339346	9.92144e-07	upregulated set	1.75442	0.810997	0.000995637	0.0120671	3.0019	1.9184
FTC vs. FA	Q15835	GRK1	GRK1	AGC	127	954	68	869	363	3731	1.36828	0.45236	0.000986074	0.0120671	3.00609	1.9184	0.804281	-0.314229	0.966107	0.999998	0.0149747	9.92144e-07	upregulated set	1.36828	0.45236	0.000986074	0.0120671	3.00609	1.9184
FTC vs. FA	Q9P2K8	EIF2AK4	GCN2	Other	58	954	19	869	140	3731	1.62023	0.696199	0.0014282	0.016644	2.84521	1.77874	0.582681	-0.779221	0.993703	0.999998	0.0027432	9.92144e-07	upregulated set	1.62023	0.696199	0.0014282	0.016644	2.84521	1.77874
FTC vs. FA	Q9NSY1	BMP2K	BIKE	Other	63	954	37	869	158	3731	1.55941	0.641	0.00191145	0.0214507	2.71864	1.66856	1.00543	0.0078069	0.518109	0.999998	0.285579	9.92144e-07	upregulated set	1.55941	0.641	0.00191145	0.0214507	2.71864	1.66856
FTC vs. FA	P48729	CSNK1A1	CK1A	CK1	82	954	40	869	221	3731	1.4511	0.537151	0.00226546	0.0245155	2.64484	1.61056	0.777093	-0.36384	0.947691	0.999998	0.0233331	9.92144e-07	upregulated set	1.4511	0.537151	0.00226546	0.0245155	2.64484	1.61056
FTC vs. FA	Q15831	STK11	LKB1	CAMK	72	954	42	869	189	3731	1.48987	0.575184	0.00243666	0.0254589	2.61321	1.59416	0.954098	-0.0677907	0.638615	0.999998	0.194761	9.92144e-07	upregulated set	1.48987	0.575184	0.00243666	0.0254589	2.61321	1.59416
FTC vs. FA	P43250	GRK6	GRK6	AGC	142	954	77	869	436	3731	1.27373	0.349064	0.00490898	0.0495807	2.30901	1.30469	0.758245	-0.399264	0.993727	0.999998	0.00273273	9.92144e-07	upregulated set	1.27373	0.349064	0.00490898	0.0495807	2.30901	1.30469
